# mTORC2 Interactome and Localization Determine Aggressiveness of High-Grade Glioma Cells through Association with Gelsolin

**DOI:** 10.1101/2022.10.12.511677

**Authors:** Naphat Chantaravisoot, Piriya Wongkongkathep, Nuttiya Kalpongnukul, Narawit Pacharakullanon, Pornchai Kaewsapsak, Chaiyaboot Ariyachet, Joseph A. Loo, Fuyuhiko Tamanoi, Trairak Pisitkun

**Author notes:** Equal first authors (Naphat Chantaravisoot, Piriya Wongkongkathep). Corresponding authors: Naphat Chantaravisoot and Trairak Pisitkun Send correspondence to: Naphat Chantaravisoot, Dept. of Biochemistry, Faculty of Medicine, Chulalongkorn University, 1873 Rama IV Pathumwan Bangkok, 10330, Thailand.

## Abstract

The mTOR complex 2 (mTORC2) has been implicated as a key regulator of glioblastoma cell migration. However, the roles of mTORC2 in the migrational control process have not been entirely elucidated. Here we elaborate that active mTORC2 is crucial for GBM cell motility. Inhibition of mTORC2 impaired cell movement and negatively affected microfilaments and microtubules’ functions. We also aimed to characterize important players involved in the regulation of cell migration and other mTORC2-mediated cellular processes in GBM cells through the proteomic and bioinformatic analyses. Therefore, we quantitatively characterized the alteration of mTORC2 interactome under selective conditions using affinity-purification mass spectrometry (AP-MS) in glioblastoma. We demonstrated that changes in cell migration ability specifically altered mTORC2-associated proteins. Gelsolin (GSN) was identified as one of the most dynamic proteins. The mTORC2-GSN linkage was mostly highlighted in high-grade glioma cells and shown to connect functional mTORC2 to multiple proteins responsible for directional cell movement in GBM. GSN also mediated membrane localization of mTORC2. Loss of GSN disconnected mTORC2 from numerous cytoskeletal proteins but did not affect mTORC2 integrity. In addition, we reported 86 stable mTORC2 interactome involved with diverse molecular functions, predominantly cytoskeletal remodeling in GBM. Our findings help expand future opportunities for predicting the highly migratory phenotype of brain cancers in the clinical investigation.
