## Supplementary material for "mTORC2 Interactome and Localization Determine Aggressiveness of High-Grade Glioma Cells through Association with Gelsolin": Table S1

Table S1. The proteins proximally associated with RICTOR in U87MG cells. Proteins present in the box are identified as known mTORC2 interactome from GPS-Prot database.
Uniprot Accession	Proximal RICTOR interacting partners (decreased or absent after RICTOR knockdown)	Gene Name
Q6R327	Rapamycin-insensitive companion of mTOR	RICTOR
P42345	Serine/threonine-protein kinase mTOR	MTOR
Q9BPZ7	Target of rapamycin complex 2 subunit MAPKAP1	MAPKAP1
Q9BVC4	Target of rapamycin complex subunit LST8	MLST8
P21333	Filamin-A	FLNA
P27708	CAD protein	CAD
Q00610	Clathrin heavy chain 1	CLTC
Q13418	Integrin-linked protein kinase	ILK
P13645	Keratin, type I cytoskeletal 10	KRT10
P11279	Lysosome-associated membrane glycoprotein 1	LAMP1
P30101	Protein disulfide-isomerase A3	PDIA3
P17252	Protein kinase C alpha type	PRKCA
P63244	Receptor for activated C kinase 1	RACK1
P62269	40S ribosomal protein S18	RPS18
P61247	40S ribosomal protein S3a	RPS3A
P46782	40S ribosomal protein S5	RPS5
P31947	14-3-3 protein sigma	SFN
P68363	Tubulin alpha-1B chain	TUBA1B
P07437	Tubulin beta chain	TUBB
P31946	14-3-3 protein beta/alpha	YWHAB
P62258	14-3-3 protein epsilon	YWHAE
P63104	14-3-3 protein zeta/delta	YWHAZ
P35579	Myosin-9	MYH9
P49588	Alanine--tRNA ligase, cytoplasmic	AARS
Q5JTZ9	Alanine--tRNA ligase, mitochondrial	AARS2
Q9UG63	ATP-binding cassette sub-family F member 2	ABCF2
P53396	ATP-citrate synthase	ACLY
Q9Y305	Acyl-coenzyme A thioesterase 9, mitochondrial	ACOT9
O95573	Long-chain-fatty-acid--CoA ligase 3	ACSL3
O60488	Long-chain-fatty-acid--CoA ligase 4	ACSL4
P63261	Actin, cytoplasmic 2	ACTG1
P12814	Alpha-actinin-1	ACTN1
O43707	Alpha-actinin-4	ACTN4
P61163	Alpha-centractin	ACTR1A
P61158	Actin-related protein 3	ACTR3
Q09666	Neuroblast differentiation-associated protein AHNAK	AHNAK
Q8IVF2	Protein AHNAK2	AHNAK2
O95831	Apoptosis-inducing factor 1, mitochondrial	AIFM1
P15121	Aldose reductase	AKR1B1
P02768	Serum albumin	ALB
P04075	Fructose-bisphosphate aldolase A	ALDOA
P07355	Annexin A2	ANXA2
O95782	AP-2 complex subunit alpha-1	AP2A1
Q9BQE5	Apolipoprotein L2	APOL2
P05089	Arginase-1	ARG1
Q92974	Rho guanine nucleotide exchange factor 2	ARHGEF2
Q9NVJ2	ADP-ribosylation factor-like protein 8B	ARL8B
Q12797	Aspartyl/asparaginyl beta-hydroxylase	ASPH
Q9NVI7	ATPase family AAA domain-containing protein 3A	ATAD3A
P05023	Sodium/potassium-transporting ATPase subunit alpha-1	ATP1A1
P20020	Plasma membrane calcium-transporting ATPase 1	ATP2B1
P25705	ATP synthase subunit alpha, mitochondrial	ATP5A1
P21281	V-type proton ATPase subunit B, brain isoform	ATP6V1B2
P25311	Zinc-alpha-2-glycoprotein	AZGP1
P51572	B-cell receptor-associated protein 31	BCAP31
Q6QNY0	Biogenesis of lysosome-related organelles complex 1 subunit 3	BLOC1S3
Q05682	Caldesmon	CALD1
P27797	Calreticulin	CALR
Q13557	Calcium/calmodulin-dependent protein kinase type II subunit delta	CAMK2D
P31944	Caspase-14	CASP14
P49368	T-complex protein 1 subunit gamma	CCT3
P50991	T-complex protein 1 subunit delta	CCT4
P40227	T-complex protein 1 subunit zeta	CCT6A
Q99832	T-complex protein 1 subunit eta	CCT7
P50990	T-complex protein 1 subunit theta	CCT8
Q9HC77	Centromere protein J	CENPJ
Q9H444	Charged multivesicular body protein 4b	CHMP4B
O76031	ATP-dependent Clp protease ATP-binding subunit clpX-like, mitochondrial	CLPX
P30085	UMP-CMP kinase	CMPK1
P53621	Coatomer subunit alpha	COPA
P53618	Coatomer subunit beta	COPB1
Q9Y678	Coatomer subunit gamma-1	COPG1
P50416	Carnitine O-palmitoyltransferase 1, liver isoform	CPT1A
P01040	Cystatin-A	CSTA
P07858	Cathepsin B	CTSB
P07339	Cathepsin D	CTSD
Q14247	Src substrate cortactin	CTTN
Q7L576	Cytoplasmic FMR1-interacting protein 1	CYFIP1
Q14203	Dynactin subunit 1	DCTN1
Q9NR30	Nucleolar RNA helicase 2	DDX21
Q9UBM7	7-dehydrocholesterol reductase	DHCR7
Q08211	ATP-dependent RNA helicase A	DHX9
P09622	Dihydrolipoyl dehydrogenase, mitochondrial	DLD
Q8IXB1	DnaJ homolog subfamily C member 10	DNAJC10
Q9P2X0	Dolichol-phosphate mannosyltransferase subunit 3	DPM3
Q16555	Dihydropyrimidinase-related protein 2	DPYSL2
Q02413	Desmoglein-1	DSG1
P15924	Desmoplakin	DSP
Q14204	Cytoplasmic dynein 1 heavy chain 1	DYNC1H1
Q13409	Cytoplasmic dynein 1 intermediate chain 2	DYNC1I2
O43854	EGF-like repeat and discoidin I-like domain-containing protein 3	EDIL3
P68104	Elongation factor 1-alpha 1	EEF1A1
P29692	Elongation factor 1-delta	EEF1D
P13639	Elongation factor 2	EEF2
Q14152	Eukaryotic translation initiation factor 3 subunit A	EIF3A
P55884	Eukaryotic translation initiation factor 3 subunit B	EIF3B
Q04637	Eukaryotic translation initiation factor 4 gamma 1	EIF4G1
P56537	Eukaryotic translation initiation factor 6	EIF6
P06733	Alpha-enolase	ENO1
P07814	Bifunctional glutamate/proline--tRNA ligase	EPRS
O94905	Erlin-2	ERLIN2
Q96A65	Exocyst complex component 4	EXOC4
Q96CS3	FAS-associated factor 2	FAF2
Q9BZQ8	Protein Niban	FAM129A
Q9H0Q0	Protein FAM49A	FAM49A
Q9NSD9	Phenylalanine--tRNA ligase beta subunit	FARSB
P49327	Fatty acid synthase	FASN
P20930	Filaggrin	FLG
Q5D862	Filaggrin-2	FLG2
Q14315	Filamin-C	FLNC
P51114	Fragile X mental retardation syndrome-related protein 1	FXR1
P11413	Glucose-6-phosphate 1-dehydrogenase	G6PD
P04406	Glyceraldehyde-3-phosphate dehydrogenase	GAPDH
P22102	Trifunctional purine biosynthetic protein adenosine-3	GART
Q8IWJ2	GRIP and coiled-coil domain-containing protein 2	GCC2
Q92616	Translational activator GCN1	GCN1L1
Q06210	Glutamine--fructose-6-phosphate aminotransferase [isomerizing] 1	GFPT1
Q9UBI6	Guanine nucleotide-binding protein G(I)/G(S)/G(O) subunit gamma-12	GNG12
P43304	Glycerol-3-phosphate dehydrogenase, mitochondrial	GPD2
Q13322	Growth factor receptor-bound protein 10	GRB10
Q96QA5	Gasdermin-A	GSDMA
P06396	Gelsolin	GSN
P40939	Trifunctional enzyme subunit alpha, mitochondrial	HADHA
P55084	Trifunctional enzyme subunit beta, mitochondrial	HADHB
Q00341	Vigilin	HDLBP
P16401	Histone H1.5	HIST1H1B
P10412	Histone H1.4	HIST1H1E
P19367	Hexokinase-1	HK1
P52789	Hexokinase-2	HK2
P22626	Heterogeneous nuclear ribonucleoproteins A2/B1	HNRNPA2B1
P31943	Heterogeneous nuclear ribonucleoprotein H	HNRNPH1
P61978	Heterogeneous nuclear ribonucleoprotein K	HNRNPK
P52272	Heterogeneous nuclear ribonucleoprotein M	HNRNPM
Q00839	Heterogeneous nuclear ribonucleoprotein U	HNRNPU
Q99714	3-hydroxyacyl-CoA dehydrogenase type-2	HSD17B10
P07900	Heat shock protein HSP 90-alpha	HSP90AA1
P08238	Heat shock protein HSP 90-beta	HSP90AB1
P14625	Endoplasmin	HSP90B1
P11021	78 kDa glucose-regulated protein	HSPA5
P11142	Heat shock cognate 71 kDa protein	HSPA8
P38646	Stress-70 protein, mitochondrial	HSPA9
P04792	Heat shock protein beta-1	HSPB1
P10809	60 kDa heat shock protein, mitochondrial	HSPD1
P61604	10 kDa heat shock protein, mitochondrial	HSPE1
Q9Y4L1	Hypoxia up-regulated protein 1	HYOU1
P41252	Isoleucine--tRNA ligase, cytoplasmic	IARS
Q9NSE4	Isoleucine--tRNA ligase, mitochondrial	IARS2
O75874	Isocitrate dehydrogenase [NADP] cytoplasmic	IDH1
P48735	Isocitrate dehydrogenase [NADP], mitochondrial	IDH2
P50213	Isocitrate dehydrogenase [NAD] subunit alpha, mitochondrial	IDH3A
Q9Y6M1	Insulin-like growth factor 2 mRNA-binding protein 2	IGF2BP2
P11717	Cation-independent mannose-6-phosphate receptor	IGF2R
P01876	Ig alpha-1 chain C region	IGHA1
P0CG04	Immunoglobulin lambda constant 1	IGLC1
P46940	Ras GTPase-activating-like protein IQGAP1	IQGAP1
P14923	Junction plakoglobin	JUP
O15066	Kinesin-like protein KIF3B	KIF3B
P33176	Kinesin-1 heavy chain	KIF5B
Q5T749	Keratinocyte proline-rich protein	KPRP
P04264	Keratin, type II cytoskeletal 1	KRT1
P02533	Keratin, type I cytoskeletal 14	KRT14
P08779	Keratin, type I cytoskeletal 16	KRT16
Q04695	Keratin, type I cytoskeletal 17	KRT17
P13647	Keratin, type II cytoskeletal 5	KRT5
P48668	Keratin, type II cytoskeletal 6C	KRT6C
Q7Z794	Keratin, type II cytoskeletal 1b	KRT77
Q8N1N4	Keratin, type II cytoskeletal 78	KRT78
P05787	Keratin, type II cytoskeletal 8	KRT8
Q6KB66	Keratin, type II cytoskeletal 80	KRT80
O43790	Keratin, type II cuticular Hb6	KRT86
Q86UP2	Kinectin	KTN1
Q9P2J5	Leucine--tRNA ligase, cytoplasmic	LARS
P00338	L-lactate dehydrogenase A chain	LDHA
P07195	L-lactate dehydrogenase B chain	LDHB
Q9UHB6	LIM domain and actin-binding protein 1	LIMA1
P49257	Protein ERGIC-53	LMAN1
P02545	Prelamin-A/C	LMNA
Q03252	Lamin-B2	LMNB2
P36776	Lon protease homolog, mitochondrial	LONP1
P23490	Loricrin	LOR
P42704	Leucine-rich PPR motif-containing protein, mitochondrial	LRPPRC
P46821	Microtubule-associated protein 1B	MAP1B
P27816	Microtubule-associated protein 4	MAP4
Q96N66	Lysophospholipid acyltransferase 7	MBOAT7
Q14566	DNA replication licensing factor MCM6	MCM6
Q6WCQ1	Myosin phosphatase Rho-interacting protein	MPRIP
P26038	Moesin	MSN
P11586	C-1-tetrahydrofolate synthase, cytoplasmic	MTHFD1
Q14764	Major vault protein	MVP
P60660	Myosin light polypeptide 6	MYL6
Q92614	Unconventional myosin-XVIIIa	MYO18A
O00159	Unconventional myosin-Ic	MYO1C
O94832	Unconventional myosin-Id	MYO1D
Q12965	Unconventional myosin-Ie	MYO1E
Q9Y4I1	Unconventional myosin-Va	MYO5A
Q9UM54	Unconventional myosin-VI	MYO6
Q9NZM1	Myoferlin	MYOF
Q9BXJ9	N-alpha-acetyltransferase 15, NatA auxiliary subunit	NAA15
Q6ZVX7	F-box only protein 50	NCCRP1
Q6PIU2	Neutral cholesterol ester hydrolase 1	NCEH1
Q969V3	Nicalin	NCLN
P28331	NADH-ubiquinone oxidoreductase 75 kDa subunit, mitochondrial	NDUFS1
O94916	Nuclear factor of activated T-cells 5	NFAT5
Q15738	Sterol-4-alpha-carboxylate 3-dehydrogenase, decarboxylating	NSDHL
P46459	Vesicle-fusing ATPase	NSF
Q08J23	tRNA (cytosine(34)-C(5))-methyltransferase	NSUN2
Q92621	Nuclear pore complex protein Nup205	NUP205
P07237	Protein disulfide-isomerase	P4HB
P11498	Pyruvate carboxylase, mitochondrial	PC
Q15365	Poly(rC)-binding protein 1	PCBP1
P11177	Pyruvate dehydrogenase E1 component subunit beta, mitochondrial	PDHB
P13667	Protein disulfide-isomerase A4	PDIA4
Q9BRX2	Protein pelota homolog	PELO
Q01813	ATP-dependent 6-phosphofructokinase, platelet type	PFKP
P35080	Profilin-2	PFN2
P35232	Prohibitin	PHB
O43175	D-3-phosphoglycerate dehydrogenase	PHGDH
P14618	Pyruvate kinase PKM	PKM
Q15149	Plectin	PLEC
Q9HBL7	Plasminogen receptor (KT)	PLGRKT
Q8WVV4	Protein POF1B	POF1B
Q06830	Peroxiredoxin-1	PRDX1
P78527	DNA-dependent protein kinase catalytic subunit	PRKDC
P25786	Proteasome subunit alpha type-1	PSMA1
P28066	Proteasome subunit alpha type-5	PSMA5
P28072	Proteasome subunit beta type-6	PSMB6
P35998	26S protease regulatory subunit 7	PSMC2
Q13200	26S proteasome non-ATPase regulatory subunit 2	PSMD2
O43242	26S proteasome non-ATPase regulatory subunit 3	PSMD3
P11216	Glycogen phosphorylase, brain form	PYGB
Q9UL25	Ras-related protein Rab-21	RAB21
Q15042	Rab3 GTPase-activating protein catalytic subunit	RAB3GAP1
Q9H2M9	Rab3 GTPase-activating protein non-catalytic subunit	RAB3GAP2
Q9P0K7	Ankycorbin	RAI14
P54136	Arginine--tRNA ligase, cytoplasmic	RARS
Q8TC12	Retinol dehydrogenase 11	RDH11
P13489	Ribonuclease inhibitor	RNH1
P62913	60S ribosomal protein L11	RPL11
P46779	60S ribosomal protein L28	RPL28
P39023	60S ribosomal protein L3	RPL3
P36578	60S ribosomal protein L4	RPL4
Q02878	60S ribosomal protein L6	RPL6
P18124	60S ribosomal protein L7	RPL7
P62424	60S ribosomal protein L7a	RPL7A
P04843	Dolichyl-diphosphooligosaccharide--protein glycosyltransferase subunit 1	RPN1
P62280	40S ribosomal protein S11	RPS11
P62263	40S ribosomal protein S14	RPS14
P62851	40S ribosomal protein S25	RPS25
P62241	40S ribosomal protein S8	RPS8
Q5JTH9	RRP12-like protein	RRP12
Q9Y265	RuvB-like 1	RUVBL1
O15027	Protein transport protein Sec16A	SEC16A
O75396	Vesicle-trafficking protein SEC22b	SEC22B
P60468	Protein transport protein Sec61 subunit beta	SEC61B
Q9UHD8	Septin-9	SEPT9
Q9BWM7	Sideroflexin-3	SFXN3
Q02978	Mitochondrial 2-oxoglutarate/malate carrier protein	SLC25A11
Q00325	Phosphate carrier protein, mitochondrial	SLC25A3
P05141	ADP/ATP translocase 2	SLC25A5
Q01650	Large neutral amino acids transporter small subunit 1	SLC7A5
Q9NTJ3	Structural maintenance of chromosomes protein 4	SMC4
Q7KZF4	Staphylococcal nuclease domain-containing protein 1	SND1
P62306	Small nuclear ribonucleoprotein F	SNRPF
P35321	Cornifin-A	SPRR1A
P35326	Small proline-rich protein 2A	SPRR2A
Q01082	Spectrin beta chain, non-erythrocytic 1	SPTBN1
Q9Y5M8	Signal recognition particle receptor subunit beta	SRPRB
Q07955	Serine/arginine-rich splicing factor 1	SRSF1
Q04837	Single-stranded DNA-binding protein, mitochondrial	SSBP1
P42224	Signal transducer and activator of transcription 1-alpha/beta	STAT1
O95425	Supervillin	SVIL
P37802	Transgelin-2	TAGLN2
P37837	Transaldolase	TALDO1
Q13148	TAR DNA-binding protein 43	TARDBP
P17987	T-complex protein 1 subunit alpha	TCP1
P02786	Transferrin receptor protein 1	TFRC
P22735	Protein-glutamine gamma-glutamyltransferase K	TGM1
P21980	Protein-glutamine gamma-glutamyltransferase 2	TGM2
Q08188	Protein-glutamine gamma-glutamyltransferase E	TGM3
Q3ZCQ8	Mitochondrial import inner membrane translocase subunit TIM50	TIMM50
Q9Y490	Talin-1	TLN1
P49755	Transmembrane emp24 domain-containing protein 10	TMED10
P63313	Thymosin beta-10	TMSB10
P62328	Thymosin beta-4	TMSB4X
Q9C0C2	182 kDa tankyrase-1-binding protein	TNKS1BP1
P60174	Triosephosphate isomerase	TPI1
P06753	Tropomyosin alpha-3 chain	TPM3
P67936	Tropomyosin alpha-4 chain	TPM4
Q13509	Tubulin beta-3 chain	TUBB3
P68371	Tubulin beta-4B chain	TUBB4B
Q9BUF5	Tubulin beta-6 chain	TUBB6
P49411	Elongation factor Tu, mitochondrial	TUFM
Q3KQV9	UDP-N-acetylhexosamine pyrophosphorylase-like protein 1	UAP1L1
P62987	Ubiquitin-60S ribosomal protein L40	UBA52
P09936	Ubiquitin carboxyl-terminal hydrolase isozyme L1	UCHL1
Q9H3U1	Protein unc-45 homolog A	UNC45A
Q92900	Regulator of nonsense transcripts 1	UPF1
P47985	Cytochrome b-c1 complex subunit Rieske, mitochondrial	UQCRFS1
O60763	General vesicular transport factor p115	USO1
P26640	Valine--tRNA ligase	VARS
P55072	Transitional endoplasmic reticulum ATPase	VCP
P45880	Voltage-dependent anion-selective channel protein 2	VDAC2
P08670	Vimentin	VIM
O75083	WD repeat-containing protein 1	WDR1
Q5T750	Skin-specific protein 32	XP32
O43592	Exportin-T	XPOT
P67809	Nuclease-sensitive element-binding protein 1	YBX1
P61981	14-3-3 protein gamma	YWHAG
P27348	14-3-3 protein theta	YWHAQ
