## Supplementary material for "mTORC2 Interactome and Localization Determine Aggressiveness of High-Grade Glioma Cells through Association with Gelsolin": Table S2

Table S2. mTORC2 Interactome in U87MG cells under starvation condition.
Uniprot Accession	mTORC2 interactome (Starvation;ST)	Gene Name
P49588	Alanine--tRNA ligase, cytoplasmic	AARS
Q5JTZ9	Alanine--tRNA ligase, mitochondrial	AARS2
Q9UG63	ATP-binding cassette sub-family F member 2	ABCF2
O95573	Long-chain-fatty-acid--CoA ligase 3	ACSL3
P63261	Actin, cytoplasmic 2	ACTG1
Q09666	Neuroblast differentiation-associated protein AHNAK	AHNAK
P02765	Alpha-2-HS-glycoprotein	AHSG
O95831	Apoptosis-inducing factor 1, mitochondrial	AIFM1
P02768	Serum albumin	ALB
P04075	Fructose-bisphosphate aldolase A	ALDOA
P07355	Annexin A2	ANXA2
Q9BQE5	Apolipoprotein L2	APOL2
P05089	Arginase-1	ARG1
Q92974	Rho guanine nucleotide exchange factor 2	ARHGEF2
Q9NVI7	ATPase family AAA domain-containing protein 3A	ATAD3A
P16615	Sarcoplasmic/endoplasmic reticulum calcium ATPase 2	ATP2A2
P25705	ATP synthase subunit alpha, mitochondrial	ATP5A1
P25311	Zinc-alpha-2-glycoprotein	AZGP1
P51572	B-cell receptor-associated protein 31	BCAP31
P27708	CAD protein;Glutamine-dependent carbamoyl-phosphate synthase	CAD
Q9NZT1	Calmodulin-like protein 5	CALML5
Q01518	Adenylyl cyclase-associated protein 1	CAP1
P31944	Caspase-14	CASP14
P04040	Catalase	CAT
P06493	Cyclin-dependent kinase 1	CDK1
Q9HC77	Centromere protein J	CENPJ
O76031	ATP-dependent Clp protease ATP-binding subunit clpX-like, mitochondrial	CLPX
P10909	Clusterin	CLU
Q9Y2R0	Cytochrome c oxidase assembly factor 3 homolog, mitochondrial	COA3
P53621	Coatomer subunit alpha	COPA
Q9Y678	Coatomer subunit gamma-1	COPG1
P50416	Carnitine O-palmitoyltransferase 1, liver isoform	CPT1A
P07858	Cathepsin B	CTSB
P07108	Acyl-CoA-binding protein	DBI
Q14203	Dynactin subunit 1	DCTN1
Q9P2X0	Dolichol-phosphate mannosyltransferase subunit 3	DPM3
Q08554	Desmocollin-1	DSC1
Q02413	Desmoglein-1	DSG1
P15924	Desmoplakin	DSP
Q13409	Cytoplasmic dynein 1 intermediate chain 2	DYNC1I2
P68104	Elongation factor 1-alpha 1	EEF1A1
P13639	Elongation factor 2	EEF2
Q04637	Eukaryotic translation initiation factor 4 gamma 1	EIF4G1
P07814	Bifunctional glutamate/proline--tRNA ligase	EPRS
Q01469	Fatty acid-binding protein, epidermal	FABP5
Q96CS3	FAS-associated factor 2	FAF2
P49327	Fatty acid synthase	FASN
Q9Y613	FH1/FH2 domain-containing protein 1	FHOD1
Q5D862	Filaggrin-2	FLG2
P21333	Filamin-A	FLNA
P11413	Glucose-6-phosphate 1-dehydrogenase	G6PD
P04406	Glyceraldehyde-3-phosphate dehydrogenase	GAPDH
P22102	Trifunctional purine biosynthetic protein adenosine-3	GART
Q8IWJ2	GRIP and coiled-coil domain-containing protein 2	GCC2
Q92616	Translational activator GCN1	GCN1L1
O75223	Gamma-glutamylcyclotransferase	GGCT
Q96QA5	Gasdermin-A	GSDMA
P06396	Gelsolin	GSN
P40939	Trifunctional enzyme subunit alpha, mitochondrial	HADHA
P55084	Trifunctional enzyme subunit beta, mitochondrial	HADHB
Q71DI3	Histone H3.2	HIST2H3A
P55795	Heterogeneous nuclear ribonucleoprotein H2	HNRNPH2
P52272	Heterogeneous nuclear ribonucleoprotein M	HNRNPM
Q86YZ3	Hornerin	HRNR
P07900	Heat shock protein HSP 90-alpha	HSP90AA1
P11021	78 kDa glucose-regulated protein	HSPA5
P11142	Heat shock cognate 71 kDa protein	HSPA8
P04792	Heat shock protein beta-1	HSPB1
Q9Y4L1	Hypoxia up-regulated protein 1	HYOU1
Q9NSE4	Isoleucine--tRNA ligase, mitochondrial	IARS2
P48735	Isocitrate dehydrogenase [NADP], mitochondrial	IDH2
P50213	Isocitrate dehydrogenase [NAD] subunit alpha, mitochondrial	IDH3A
P01876	Ig alpha-1 chain C region;Ig alpha-2 chain C region	IGHA1
P01860	Ig gamma-3 chain C region	IGHG3
P0CG04	Immunoglobulin lambda constant 1	IGLC1
Q13418	Integrin-linked protein kinase	ILK
P26006	Integrin alpha-3	ITGA3
P14923	Junction plakoglobin	JUP
Q63ZY3	KN motif and ankyrin repeat domain-containing protein 2	KANK2
Q15058	Kinesin-like protein KIF14	KIF14
P33176	Kinesin-1 heavy chain	KIF5B
Q5T749	Keratinocyte proline-rich protein	KPRP
P04264	Keratin, type II cytoskeletal 1	KRT1
P13645	Keratin, type I cytoskeletal 10	KRT10
P13646	Keratin, type I cytoskeletal 13	KRT13
P02533	Keratin, type I cytoskeletal 14	KRT14
P08779	Keratin, type I cytoskeletal 16	KRT16
Q04695	Keratin, type I cytoskeletal 17	KRT17
P35908	Keratin, type II cytoskeletal 2 epidermal	KRT2
P13647	Keratin, type II cytoskeletal 5	KRT5
P48668	Keratin, type II cytoskeletal 6C	KRT6C
Q7Z794	Keratin, type II cytoskeletal 1b	KRT77
Q8N1N4	Keratin, type II cytoskeletal 78	KRT78
Q6KB66	Keratin, type II cytoskeletal 80	KRT80
O43790	Keratin, type II cuticular Hb6	KRT86
P35527	Keratin, type I cytoskeletal 9	KRT9
P00338	L-lactate dehydrogenase A chain	LDHA
P02545	Prelamin-A/C	LMNA
P46821	Microtubule-associated protein 1B	MAP1B
P36507	Dual specificity mitogen-activated protein kinase kinase 2	MAP2K2
Q96N66	Lysophospholipid acyltransferase 7	MBOAT7
P33993	DNA replication licensing factor MCM7	MCM7
Q6WCQ1	Myosin phosphatase Rho-interacting protein	MPRIP
P11586	C-1-tetrahydrofolate synthase, cytoplasmic	MTHFD1
P42345	Serine/threonine-protein kinase mTOR	MTOR
P35579	Myosin-9	MYH9
Q15746	Myosin light chain kinase, smooth muscle	MYLK
O94832	Unconventional myosin-Id	MYO1D
O94916	Nuclear factor of activated T-cells 5	NFAT5
Q8N1F7	Nuclear pore complex protein Nup93	NUP93
P11498	Pyruvate carboxylase, mitochondrial	PC
P35232	Prohibitin	PHB
Q99623	Prohibitin-2	PHB2
P14618	Pyruvate kinase PKM	PKM
Q15149	Plectin	PLEC
Q9HBL7	Plasminogen receptor (KT)	PLGRKT
Q86W92	Liprin-beta-1	PPFIBP1
P35998	26S protease regulatory subunit 7	PSMC2
Q9NS91	E3 ubiquitin-protein ligase RAD18	RAD18
P62826	GTP-binding nuclear protein Ran	RAN
Q6R327	Rapamycin-insensitive companion of mTOR	RICTOR
P62913	60S ribosomal protein L11	RPL11
P26373	60S ribosomal protein L13	RPL13
P46779	60S ribosomal protein L28	RPL28
P18124	60S ribosomal protein L7	RPL7
P62280	40S ribosomal protein S11	RPS11
P62263	40S ribosomal protein S14	RPS14
P62269	40S ribosomal protein S18	RPS18
P23396	40S ribosomal protein S3	RPS3
P61247	40S ribosomal protein S3a	RPS3A
Q9P2E9	Ribosome-binding protein 1	RRBP1
P31949	Protein S100-A11	S100A11
Q96P63	Serpin B12	SERPINB12
P29508	Serpin B3	SERPINB3
P31947	14-3-3 protein sigma	SFN
P35326	Small proline-rich protein 2A	SPRR2A
Q04837	Single-stranded DNA-binding protein, mitochondrial	SSBP1
Q13148	TAR DNA-binding protein 43	TARDBP
P22735	Protein-glutamine gamma-glutamyltransferase K	TGM1
P21980	Protein-glutamine gamma-glutamyltransferase 2	TGM2
Q08188	Protein-glutamine gamma-glutamyltransferase E	TGM3
Q9Y2W1	Thyroid hormone receptor-associated protein 3	THRAP3
Q3ZCQ8	Mitochondrial import inner membrane translocase subunit TIM50	TIMM50
P62328	Thymosin beta-4	TMSB4X
P60174	Triosephosphate isomerase	TPI1
P06753	Tropomyosin alpha-3 chain	TPM3
Q71U36	Tubulin alpha-1A chain	TUBA1A
P07437	Tubulin beta chain	TUBB
Q9BUF5	Tubulin beta-6 chain	TUBB6
P49411	Elongation factor Tu, mitochondrial	TUFM
P62987	Ubiquitin-60S ribosomal protein L40	UBA52
P31930	Cytochrome b-c1 complex subunit 1, mitochondrial	UQCRC1
P18206	Vinculin	VCL
P21796	Voltage-dependent anion-selective channel protein 1	VDAC1
P08670	Vimentin	VIM
Q5T750	Skin-specific protein 32	XP32
P61981	14-3-3 protein gamma	YWHAG
P27348	14-3-3 protein theta	YWHAQ
P63104	14-3-3 protein zeta/delta	YWHAZ
