## Supplementary material for "mTORC2 Interactome and Localization Determine Aggressiveness of High-Grade Glioma Cells through Association with Gelsolin": Table S3

Table S3. mTORC2 Interactome in U87MG cells under serum-activation condition.
Uniprot Accession	mTORC2 interactome (Activation;ACT)	Gene Name
P49588	Alanine--tRNA ligase, cytoplasmic	AARS
Q9UG63	ATP-binding cassette sub-family F member 2	ABCF2
Q96IU4	Alpha/beta hydrolase domain-containing protein 14B	ABHD14B
Q13085	Acetyl-CoA carboxylase 1	ACACA
O95573	Long-chain-fatty-acid--CoA ligase 3	ACSL3
O60488	Long-chain-fatty-acid--CoA ligase 4	ACSL4
P63261	Actin, cytoplasmic 2	ACTG1
P61163	Alpha-centractin	ACTR1A
P61158	Actin-related protein 3	ACTR3
Q09666	Neuroblast differentiation-associated protein AHNAK	AHNAK
Q8IVF2	Protein AHNAK2	AHNAK2
P02765	Alpha-2-HS-glycoprotein	AHSG
O95831	Apoptosis-inducing factor 1, mitochondrial	AIFM1
P02768	Serum albumin	ALB
P04075	Fructose-bisphosphate aldolase A	ALDOA
P04083	Annexin A1	ANXA1
P07355	Annexin A2	ANXA2
Q9BQE5	Apolipoprotein L2	APOL2
P05089	Arginase-1	ARG1
Q92974	Rho guanine nucleotide exchange factor 2	ARHGEF2
Q9NVI7	ATPase family AAA domain-containing protein 3A	ATAD3A
Q9HD20	Manganese-transporting ATPase 13A1	ATP13A1
P05023	Sodium/potassium-transporting ATPase subunit alpha-1	ATP1A1
P16615	Sarcoplasmic/endoplasmic reticulum calcium ATPase 2	ATP2A2
P20020	Plasma membrane calcium-transporting ATPase 1	ATP2B1
P25311	Zinc-alpha-2-glycoprotein	AZGP1
P51572	B-cell receptor-associated protein 31	BCAP31
P27708	CAD protein	CAD
Q9NZT1	Calmodulin-like protein 5	CALML5
P27824	Calnexin	CANX
P31944	Caspase-14	CASP14
P04040	Catalase	CAT
P16070	CD44 antigen	CD44
P06493	Cyclin-dependent kinase 1	CDK1
Q9HC77	Centromere protein J	CENPJ
Q9H444	Charged multivesicular body protein 4b	CHMP4B
O76031	ATP-dependent Clp protease ATP-binding subunit clpX-like, mitochondrial	CLPX
Q00610	Clathrin heavy chain 1	CLTC
P12111	Collagen alpha-3(VI) chain	COL6A3
P53621	Coatomer subunit alpha	COPA
P35606	Coatomer subunit beta	COPB2
Q9Y678	Coatomer subunit gamma-1	COPG1
Q5RI15	Cytochrome c oxidase protein 20 homolog	COX20
P50416	Carnitine O-palmitoyltransferase 1, liver isoform	CPT1A
P07108	Acyl-CoA-binding protein	DBI
Q14203	Dynactin subunit 1	DCTN1
P09622	Dihydrolipoyl dehydrogenase, mitochondrial	DLD
Q08554	Desmocollin-1	DSC1
Q02413	Desmoglein-1	DSG1
P15924	Desmoplakin	DSP
Q14204	Cytoplasmic dynein 1 heavy chain 1	DYNC1H1
Q13409	Cytoplasmic dynein 1 intermediate chain 2	DYNC1I2
O43237	Cytoplasmic dynein 1 light intermediate chain 2	DYNC1LI2
O43854	EGF-like repeat and discoidin I-like domain-containing protein 3	EDIL3
P13639	Elongation factor 2	EEF2
Q04637	Eukaryotic translation initiation factor 4 gamma 1	EIF4G1
P07814	Bifunctional glutamate/proline--tRNA ligase	EPRS
Q9NV70	Exocyst complex component 1	EXOC1
Q96CS3	FAS-associated factor 2	FAF2
P49327	Fatty acid synthase	FASN
Q5D862	Filaggrin-2	FLG2
P21333	Filamin-A	FLNA
Q14315	Filamin-C	FLNC
O94915	Protein furry homolog-like	FRYL
P11413	Glucose-6-phosphate 1-dehydrogenase	G6PD
P22102	Trifunctional purine biosynthetic protein adenosine-3	GART
Q8IWJ2	GRIP and coiled-coil domain-containing protein 2	GCC2
Q92616	Translational activator GCN1	GCN1L1
O94808	Glutamine--fructose-6-phosphate aminotransferase [isomerizing] 2	GFPT2
O75223	Gamma-glutamylcyclotransferase	GGCT
Q9UBI6	Guanine nucleotide-binding protein G(I)/G(S)/G(O) subunit gamma-12	GNG12
Q96QA5	Gasdermin-A	GSDMA
P06396	Gelsolin	GSN
P40939	Trifunctional enzyme subunit alpha, mitochondrial	HADHA
P30457	HLA class I histocompatibility antigen, A-66 alpha chain	HLA-A
P52272	Heterogeneous nuclear ribonucleoprotein M	HNRNPM
Q86YZ3	Hornerin	HRNR
Q99714	3-hydroxyacyl-CoA dehydrogenase type-2	HSD17B10
P07900	Heat shock protein HSP 90-alpha	HSP90AA1
P08238	Heat shock protein HSP 90-beta	HSP90AB1
P14625	Endoplasmin	HSP90B1
P11021	78 kDa glucose-regulated protein	HSPA5
P11142	Heat shock cognate 71 kDa protein	HSPA8
P38646	Stress-70 protein, mitochondrial	HSPA9
P04792	Heat shock protein beta-1	HSPB1
Q9Y4L1	Hypoxia up-regulated protein 1	HYOU1
Q9NSE4	Isoleucine--tRNA ligase, mitochondrial	IARS2
Q9Y6M1	Insulin-like growth factor 2 mRNA-binding protein 2	IGF2BP2
O00425	Insulin-like growth factor 2 mRNA-binding protein 3	IGF2BP3
P01876	Ig alpha-1 chain C region	IGHA1
P01857	Ig gamma-1 chain C region	IGHG1
P0CF74	Ig lambda-6 chain C region	IGLC6
Q13418	Integrin-linked protein kinase	ILK
P26006	Integrin alpha-3	ITGA3
P05556	Integrin beta-1	ITGB1
P14923	Junction plakoglobin	JUP
Q8NFY9	Kelch repeat and BTB domain-containing protein 8	KBTBD8
O15066	Kinesin-like protein KIF3B	KIF3B
P33176	Kinesin-1 heavy chain	KIF5B
Q5T749	Keratinocyte proline-rich protein	KPRP
P04264	Keratin, type II cytoskeletal 1	KRT1
P13645	Keratin, type I cytoskeletal 10	KRT10
P13646	Keratin, type I cytoskeletal 13	KRT13
P02533	Keratin, type I cytoskeletal 14	KRT14
P08779	Keratin, type I cytoskeletal 16	KRT16
Q04695	Keratin, type I cytoskeletal 17	KRT17
P35908	Keratin, type II cytoskeletal 2 epidermal	KRT2
Q15323	Keratin, type I cuticular Ha1	KRT31
P19013	Keratin, type II cytoskeletal 4	KRT4
P13647	Keratin, type II cytoskeletal 5	KRT5
Q7Z794	Keratin, type II cytoskeletal 1b	KRT77
Q8N1N4	Keratin, type II cytoskeletal 78	KRT78
Q6KB66	Keratin, type II cytoskeletal 80	KRT80
P78386	Keratin, type II cuticular Hb5	KRT85
O43790	Keratin, type II cuticular Hb6	KRT86
P35527	Keratin, type I cytoskeletal 9	KRT9
P00338	L-lactate dehydrogenase A chain	LDHA
Q9UHB6	LIM domain and actin-binding protein 1	LIMA1
P02545	Prelamin-A/C	LMNA
Q96AG4	Leucine-rich repeat-containing protein 59	LRRC59
P02788	Lactotransferrin	LTF
P46821	Microtubule-associated protein 1B	MAP1B
P36507	Dual specificity mitogen-activated protein kinase kinase 2	MAP2K2
P46734	Dual specificity mitogen-activated protein kinase kinase 3	MAP2K3
P27816	Microtubule-associated protein 4	MAP4
Q9BPZ7	Target of rapamycin complex 2 subunit MAPKAP1	MAPKAP1
Q96N66	Lysophospholipid acyltransferase 7	MBOAT7
Q14566	DNA replication licensing factor MCM6	MCM6
P33993	DNA replication licensing factor MCM7	MCM7
Q6WCQ1	Myosin phosphatase Rho-interacting protein	MPRIP
P52701	DNA mismatch repair protein Msh6	MSH6
P26038	Moesin	MSN
P11586	C-1-tetrahydrofolate synthase, cytoplasmic	MTHFD1
P42345	Serine/threonine-protein kinase mTOR	MTOR
Q14764	Major vault protein	MVP
P35579	Myosin-9	MYH9
P60660	Myosin light polypeptide 6;Myosin light chain 6B	MYL6
Q15746	Myosin light chain kinase, smooth muscle	MYLK
Q92614	Unconventional myosin-XVIIIa	MYO18A
O00159	Unconventional myosin-Ic	MYO1C
O94832	Unconventional myosin-Id	MYO1D
Q9Y4I1	Unconventional myosin-Va	MYO5A
Q13459	Unconventional myosin-IXb	MYO9B
Q969V3	Nicalin	NCLN
O94916	Nuclear factor of activated T-cells 5	NFAT5
Q12769	Nuclear pore complex protein Nup160	NUP160
Q92621	Nuclear pore complex protein Nup205	NUP205
Q8N1F7	Nuclear pore complex protein Nup93	NUP93
O60313	Dynamin-like 120 kDa protein, mitochondrial	OPA1
P11498	Pyruvate carboxylase, mitochondrial	PC
Q15365	Poly(rC)-binding protein 1;Poly(rC)-binding protein 2	PCBP1
P11177	Pyruvate dehydrogenase E1 component subunit beta, mitochondrial	PDHB
Q01813	ATP-dependent 6-phosphofructokinase, platelet type	PFKP
Q99623	Prohibitin-2	PHB2
P14618	Pyruvate kinase PKM	PKM
Q13835	Plakophilin-1	PKP1
Q15149	Plectin	PLEC
P19387	DNA-directed RNA polymerase II subunit RPB3	POLR2C
Q86W92	Liprin-beta-1	PPFIBP1
O94906	Pre-mRNA-processing factor 6	PRPF6
P35998	26S protease regulatory subunit 7	PSMC2
P17980	26S protease regulatory subunit 6A	PSMC3
Q13200	26S proteasome non-ATPase regulatory subunit 2	PSMD2
Q9H3S7	Tyrosine-protein phosphatase non-receptor type 23	PTPN23
P11216	Glycogen phosphorylase, brain form	PYGB
P63000	Ras-related C3 botulinum toxin substrate 1	RAC1
Q9NS91	E3 ubiquitin-protein ligase RAD18	RAD18
P62826	GTP-binding nuclear protein Ran	RAN
Q6R327	Rapamycin-insensitive companion of mTOR	RICTOR
P26373	60S ribosomal protein L13	RPL13
P46779	60S ribosomal protein L28	RPL28
P36578	60S ribosomal protein L4	RPL4
P18124	60S ribosomal protein L7	RPL7
P62280	40S ribosomal protein S11	RPS11
P62269	40S ribosomal protein S18	RPS18
P62851	40S ribosomal protein S25	RPS25
P23396	40S ribosomal protein S3	RPS3
P61247	40S ribosomal protein S3a	RPS3A
Q9P2E9	Ribosome-binding protein 1	RRBP1
Q9Y265	RuvB-like 1	RUVBL1
O15027	Protein transport protein Sec16A	SEC16A
Q96P63	Serpin B12	SERPINB12
Q02978	Mitochondrial 2-oxoglutarate/malate carrier protein	SLC25A11
P05141	ADP/ATP translocase 2	SLC25A5
Q8TB61	Adenosine 3-phospho 5-phosphosulfate transporter 1	SLC35B2
Q9NTJ3	Structural maintenance of chromosomes protein 4	SMC4
Q01082	Spectrin beta chain, non-erythrocytic 1	SPTBN1
O95425	Supervillin	SVIL
P37802	Transgelin-2	TAGLN2
Q13148	TAR DNA-binding protein 43	TARDBP
Q9Y6I9	Testis-expressed sequence 264 protein	TEX264
P22735	Protein-glutamine gamma-glutamyltransferase K	TGM1
Q9Y2W1	Thyroid hormone receptor-associated protein 3	THRAP3
Q07157	Tight junction protein ZO-1	TJP1
Q9UDY2	Tight junction protein ZO-2	TJP2
Q9Y490	Talin-1	TLN1
Q9C0C2	182 kDa tankyrase-1-binding protein	TNKS1BP1
P60174	Triosephosphate isomerase	TPI1
P06753	Tropomyosin alpha-3 chain	TPM3
P68363	Tubulin alpha-1B chain	TUBA1B
P68371	Tubulin beta-4B chain	TUBB4B
Q9BUF5	Tubulin beta-6 chain	TUBB6
P62987	Ubiquitin-60S ribosomal protein L40	UBA52
P31930	Cytochrome b-c1 complex subunit 1, mitochondrial	UQCRC1
P18206	Vinculin	VCL
P08670	Vimentin	VIM
Q6PJI9	WD repeat-containing protein 59	WDR59
Q5T750	Skin-specific protein 32	XP32
P67809	Nuclease-sensitive element-binding protein 1	YBX1
P31946	14-3-3 protein beta/alpha	YWHAB
P27348	14-3-3 protein theta	YWHAQ
P63104	14-3-3 protein zeta/delta	YWHAZ
