## Supplementary material for "mTORC2 Interactome and Localization Determine Aggressiveness of High-Grade Glioma Cells through Association with Gelsolin": Table S4

Table S4. mTORC2 Interactome in U87MG cells under mTOR inhibition condition by AZD8055.
Uniprot Accession	mTORC2 interactome (Inhibition by AZD8055 treatment;AZD)	Gene Name
P49588	Alanine--tRNA ligase, cytoplasmic	AARS
Q5JTZ9	Alanine--tRNA ligase, mitochondrial	AARS2
P33121	Long-chain-fatty-acid--CoA ligase 1	ACSL1
O60488	Long-chain-fatty-acid--CoA ligase 4	ACSL4
P63261	Actin, cytoplasmic 2	ACTG1
Q09666	Neuroblast differentiation-associated protein AHNAK	AHNAK
P02768	Serum albumin	ALB
P04083	Annexin A1	ANXA1
P07355	Annexin A2	ANXA2
P05089	Arginase-1	ARG1
P05023	Sodium/potassium-transporting ATPase subunit alpha-1	ATP1A1
P27708	CAD protein	CAD
Q9NZT1	Calmodulin-like protein 5	CALML5
P31944	Caspase-14	CASP14
P04040	Catalase	CAT
Q9HC77	Centromere protein J	CENPJ
P50416	Carnitine O-palmitoyltransferase 1, liver isoform	CPT1A
Q14203	Dynactin subunit 1	DCTN1
Q8IXB1	DnaJ homolog subfamily C member 10	DNAJC10
Q08554	Desmocollin-1	DSC1
Q02413	Desmoglein-1	DSG1
P15924	Desmoplakin	DSP
Q13409	Cytoplasmic dynein 1 intermediate chain 2	DYNC1I2
P07814	Bifunctional glutamate/proline--tRNA ligase	EPRS
P20930	Filaggrin	FLG
Q5D862	Filaggrin-2	FLG2
P21333	Filamin-A	FLNA
P04406	Glyceraldehyde-3-phosphate dehydrogenase	GAPDH
Q8IWJ2	GRIP and coiled-coil domain-containing protein 2	GCC2
Q92616	Translational activator GCN1	GCN1L1
O75223	Gamma-glutamylcyclotransferase	GGCT
Q96QA5	Gasdermin-A	GSDMA
P40939	Trifunctional enzyme subunit alpha, mitochondrial	HADHA
P52272	Heterogeneous nuclear ribonucleoprotein M	HNRNPM
Q86YZ3	Hornerin	HRNR
P08238	Heat shock protein HSP 90-beta	HSP90AB1
P11142	Heat shock cognate 71 kDa protein;Heat shock-related 70 kDa protein 2	HSPA8
P38646	Stress-70 protein, mitochondrial	HSPA9
P04792	Heat shock protein beta-1	HSPB1
P01876	Ig alpha-1 chain C region	IGHA1
P01857	Ig gamma-1 chain C region	IGHG1
P26006	Integrin alpha-3	ITGA3
P14923	Junction plakoglobin	JUP
Q5T749	Keratinocyte proline-rich protein	KPRP
P04264	Keratin, type II cytoskeletal 1	KRT1
P13645	Keratin, type I cytoskeletal 10	KRT10
P02533	Keratin, type I cytoskeletal 14	KRT14
P08779	Keratin, type I cytoskeletal 16	KRT16
Q04695	Keratin, type I cytoskeletal 17	KRT17
P35908	Keratin, type II cytoskeletal 2 epidermal	KRT2
O76009	Keratin, type I cuticular Ha3-I	KRT33A
P13647	Keratin, type II cytoskeletal 5	KRT5
P48668	Keratin, type II cytoskeletal 6C	KRT6C
Q14CN4	Keratin, type II cytoskeletal 72	KRT72
Q7Z794	Keratin, type II cytoskeletal 1b	KRT77
Q8N1N4	Keratin, type II cytoskeletal 78	KRT78
Q6KB66	Keratin, type II cytoskeletal 80	KRT80
Q9NSB4	Keratin, type II cuticular Hb2	KRT82
P78386	Keratin, type II cuticular Hb5	KRT85
O43790	Keratin, type II cuticular Hb6	KRT86
P35527	Keratin, type I cytoskeletal 9	KRT9
P02545	Prelamin-A/C;Lamin-A/C	LMNA
P46821	Microtubule-associated protein 1B	MAP1B
Q6WCQ1	Myosin phosphatase Rho-interacting protein	MPRIP
P11586	C-1-tetrahydrofolate synthase, cytoplasmic	MTHFD1
P42345	Serine/threonine-protein kinase mTOR	MTOR
P35579	Myosin-9	MYH9
O00159	Unconventional myosin-Ic	MYO1C
O94832	Unconventional myosin-Id	MYO1D
P11498	Pyruvate carboxylase, mitochondrial	PC
Q8NEN9	PDZ domain-containing protein 8	PDZD8
P14618	Pyruvate kinase PKM	PKM
Q13835	Plakophilin-1	PKP1
Q15149	Plectin	PLEC
P30876	DNA-directed RNA polymerase II subunit RPB2	POLR2B
Q6R327	Rapamycin-insensitive companion of mTOR	RICTOR
P62269	40S ribosomal protein S18	RPS18
P06702	Protein S100-A9	S100A9
P22735	Protein-glutamine gamma-glutamyltransferase K	TGM1
Q08188	Protein-glutamine gamma-glutamyltransferase E	TGM3
Q9Y2W1	Thyroid hormone receptor-associated protein 3	THRAP3
P60174	Triosephosphate isomerase	TPI1
P68363	Tubulin alpha-1B chain	TUBA1B
P68371	Tubulin beta-4B chain	TUBB4B
P62987	Ubiquitin-60S ribosomal protein L40	UBA52
P08670	Vimentin	VIM
Q5T750	Skin-specific protein 32	XP32
P63104	14-3-3 protein zeta/delta	YWHAZ
