## Supplementary material for "mTORC2 Interactome and Localization Determine Aggressiveness of High-Grade Glioma Cells through Association with Gelsolin": Table S5

Table S5. Differential expression of common mTORC2 Interactome in U87MG cells after mTORC2 activation by serum as presented in Figure 4B. Significantly upregulated proteins are labeled in pink and significantly downregulated proteins are labeled in green. Significant p-values < 0.05 were highlighted in yellow.
Uniprot Accession	Common mTORC2 interactome (ACT/ST)	Gene Name	Activated-1	Activated-2	Activated-3	Average ACT	Starved-1	Starved-2	Starved-3	Average ST	Log2 fold change (ACT-ST)	p-value
O94832	Unconventional myosin-Id	MYO1D	28.567	28.095	28.845	28.502	24.379	23.263	23.165	23.602	4.900	0.000393
P35579	Myosin-9	MYH9	36.368	33.936	35.789	35.365	33.166	29.729	29.956	30.950	4.415	0.029423
P06396	Gelsolin	GSN	30.939	29.683	30.423	30.348	28.613	26.333	26.620	27.189	3.160	0.017143
Q9UG63	ATP-binding cassette sub-family F member 2	ABCF2	25.951	27.278	25.744	26.324	24.786	23.374	23.837	23.999	2.325	0.021590
Q15149	Plectin	PLEC	28.494	28.113	28.943	28.517	27.097	26.171	26.902	26.723	1.794	0.008364
Q86YZ3	Hornerin	HRNR	30.020	30.473	31.150	30.547	31.722	31.719	31.566	31.669	-1.121	0.027900
P35908	Keratin, type II cytoskeletal 2 epidermal	KRT2	35.565	36.062	36.222	35.950	36.842	37.221	37.330	37.131	-1.182	0.008743
Q5D862	Filaggrin-2	FLG2	27.563	28.084	28.366	28.004	29.441	29.111	29.144	29.232	-1.228	0.008876
Q9Y4L1	Hypoxia up-regulated protein 1	HYOU1	24.862	25.755	25.549	25.389	26.948	26.681	26.257	26.628	-1.240	0.021163
P13647	Keratin, type II cytoskeletal 5	KRT5	32.528	32.960	32.742	32.743	33.782	34.318	33.956	34.019	-1.275	0.003180
P50416	Carnitine O-palmitoyltransferase 1, liver isoform	CPT1A	25.834	26.110	26.365	26.103	27.116	27.482	27.556	27.385	-1.282	0.003349
Q09666	Neuroblast differentiation-associated protein AHNAK	AHNAK	27.391	27.387	26.914	27.231	28.841	28.192	28.520	28.517	-1.287	0.006324
Q9BUF5	Tubulin beta-6 chain	TUBB6	26.074	25.327	25.928	25.776	27.378	27.515	26.417	27.104	-1.327	0.032790
P35527	Keratin, type I cytoskeletal 9	KRT9	35.044	36.166	35.580	35.597	36.818	37.072	36.924	36.938	-1.342	0.015622
P02768	Serum albumin	ALB	28.307	29.141	28.447	28.632	29.652	29.536	30.752	29.980	-1.348	0.044248
P08670	Vimentin	VIM	32.417	32.826	32.431	32.558	34.549	33.873	33.331	33.918	-1.360	0.022612
Q13418	Integrin-linked protein kinase	ILK	25.305	24.416	24.480	24.733	26.338	26.345	25.743	26.142	-1.409	0.015626
Q14203	Dynactin subunit 1	DCTN1	26.444	26.386	27.000	26.610	27.937	27.956	28.264	28.052	-1.443	0.002925
P02533	Keratin, type I cytoskeletal 14	KRT14	31.019	32.556	31.946	31.840	33.118	33.529	33.315	33.321	-1.481	0.032781
Q08554	Desmocollin-1	DSC1	26.727	27.142	27.280	27.049	28.567	28.964	28.068	28.533	-1.484	0.008534
P25311	Zinc-alpha-2-glycoprotein	AZGP1	24.925	25.851	25.499	25.425	26.321	27.276	27.199	26.932	-1.507	0.021010
P04040	Catalase	CAT	25.534	26.309	26.411	26.085	27.183	27.734	27.888	27.602	-1.517	0.012308
P04264	Keratin, type II cytoskeletal 1	KRT1	36.642	37.067	37.331	37.013	38.401	38.855	38.388	38.548	-1.535	0.003716
P53621	Coatomer subunit alpha	COPA	24.057	24.206	25.728	24.664	26.052	26.238	26.412	26.234	-1.570	0.044721
P15924	Desmoplakin	DSP	30.812	32.052	31.465	31.443	32.858	33.262	32.980	33.033	-1.590	0.013573
P07814	Bifunctional glutamate/proline--tRNA ligase	EPRS	26.279	26.369	27.218	26.622	28.260	28.153	28.329	28.247	-1.625	0.005860
P05089	Arginase-1	ARG1	25.015	26.183	25.929	25.709	27.179	27.269	27.792	27.413	-1.704	0.013365
Q9HC77	Centromere protein J	CENPJ	26.000	26.905	25.448	26.118	27.969	27.906	27.687	27.854	-1.736	0.016021
P13639	Elongation factor 2	EEF2	26.912	25.614	26.152	26.226	28.401	27.615	27.900	27.972	-1.746	0.016702
P49327	Fatty acid synthase	FASN	25.230	24.354	23.517	24.367	26.195	26.112	26.263	26.190	-1.823	0.021344
Q6WCQ1	Myosin phosphatase Rho-interacting protein	MPRIP	26.775	27.046	26.602	26.808	28.304	28.761	28.837	28.634	-1.826	0.000975
P07355	Annexin A2	ANXA2	27.588	27.991	28.021	27.866	29.311	29.892	29.911	29.705	-1.838	0.001598
O94916	Nuclear factor of activated T-cells 5	NFAT5	25.251	26.366	25.845	25.821	27.214	27.574	28.358	27.715	-1.895	0.015374
P51572	B-cell receptor-associated protein 31	BCAP31	25.362	26.563	26.518	26.148	28.102	27.999	28.028	28.043	-1.895	0.008592
Q8IWJ2	GRIP and coiled-coil domain-containing protein 2	GCC2	24.985	26.119	26.718	25.941	27.176	28.675	27.740	27.863	-1.923	0.045530
Q96QA5	Gasdermin-A	GSDMA	26.273	26.388	26.716	26.459	28.481	28.163	28.562	28.402	-1.943	0.000419
P42345	Serine/threonine-protein kinase mTOR	MTOR	30.521	30.443	29.263	30.076	31.384	32.340	32.482	32.068	-1.993	0.020183
O75223	Gamma-glutamylcyclotransferase	GGCT	22.408	24.148	24.081	23.545	25.532	25.335	25.843	25.570	-2.024	0.026226
P11586	C-1-tetrahydrofolate synthase, cytoplasmic	MTHFD1	25.429	25.254	25.183	25.288	27.363	27.296	27.293	27.317	-2.029	0.000012
Q8N1F7	Nuclear pore complex protein Nup93	NUP93	25.696	25.305	25.419	25.473	27.268	27.559	27.890	27.572	-2.099	0.000604
P11142	Heat shock cognate 71 kDa protein	HSPA8	26.049	25.293	24.431	25.258	27.433	27.603	27.235	27.424	-2.166	0.010679
P31944	Caspase-14	CASP14	26.009	25.714	26.634	26.119	28.411	28.644	28.278	28.444	-2.325	0.001340
P22102	Trifunctional purine biosynthetic protein adenosine-3	GART	25.969	26.091	25.486	25.849	28.134	28.616	27.868	28.206	-2.357	0.001189
Q9NZT1	Calmodulin-like protein 5	CALML5	25.752	27.236	26.887	26.625	28.501	29.075	29.541	29.039	-2.414	0.011047
Q8N1N4	Keratin, type II cytoskeletal 78	KRT78	26.712	26.648	27.094	26.818	28.904	29.431	29.563	29.299	-2.481	0.000533
P40939	Trifunctional enzyme subunit alpha, mitochondrial	HADHA	24.183	24.200	22.368	23.584	26.370	25.780	26.115	26.088	-2.505	0.016597
P04075	Fructose-bisphosphate aldolase A	ALDOA	26.505	25.017	24.988	25.503	26.964	28.180	28.971	28.038	-2.535	0.030041
P18206	Vinculin	VCL	23.439	22.891	23.376	23.235	25.370	25.038	27.001	25.803	-2.568	0.015210
Q04695	Keratin, type I cytoskeletal 17	KRT17	29.253	29.863	30.040	29.719	32.010	32.860	32.026	32.299	-2.580	0.002181
Q9NSE4	Isoleucine--tRNA ligase, mitochondrial	IARS2	21.920	22.414	22.669	22.334	24.931	25.582	25.900	25.471	-3.137	0.000956
O95573	Long-chain-fatty-acid--CoA ligase 3	ACSL3	23.871	24.732	23.636	24.080	27.867	27.640	27.401	27.636	-3.557	0.000584
P14618	Pyruvate kinase PKM	PKM	23.885	23.973	24.032	23.963	27.823	26.809	28.269	27.634	-3.670	0.001072
P08779	Keratin, type I cytoskeletal 16	KRT16	31.262	32.232	32.250	31.914	36.605	36.484	36.138	36.409	-4.494	0.000224
O43790	Keratin, type II cuticular Hb6	KRT86	34.418	27.381	29.348	30.382	29.944	29.241	28.063	29.082	1.300	0.580964
Q9Y2W1	Thyroid hormone receptor-associated protein 3	THRAP3	24.013	24.711	25.492	24.739	22.874	23.946	23.502	23.441	1.298	0.069968
P36507	Dual specificity mitogen-activated protein kinase kinase 2	MAP2K2	25.364	26.063	25.859	25.762	25.366	24.815	24.036	24.739	1.023	0.079889
Q9P2E9	Ribosome-binding protein 1	RRBP1	28.497	27.587	27.490	27.858	27.283	26.514	26.870	26.889	0.969	0.068000
Q15746	Myosin light chain kinase, smooth muscle	MYLK	25.151	25.625	24.699	25.158	24.510	23.991	24.183	24.228	0.930	0.039006
P06753	Tropomyosin alpha-3 chain	TPM3	25.831	26.190	27.939	26.653	26.215	25.369	25.774	25.786	0.867	0.280375
Q99623	Prohibitin-2	PHB2	28.691	28.886	29.125	28.901	28.429	29.044	27.099	28.191	0.710	0.293404
Q9NVI7	ATPase family AAA domain-containing protein 3A	ATAD3A	27.891	27.233	26.678	27.267	26.519	26.823	26.355	26.566	0.702	0.135828
P06493	Cyclin-dependent kinase 1	CDK1	24.106	26.379	25.810	25.431	26.084	23.953	24.468	24.835	0.596	0.559214
Q92616	Translational activator GCN1	GCN1L1	28.171	27.711	26.613	27.498	26.654	26.764	27.453	26.957	0.541	0.361469
O95831	Apoptosis-inducing factor 1, mitochondrial	AIFM1	25.057	25.787	25.606	25.483	25.033	25.469	24.630	25.044	0.439	0.250519
Q13148	TAR DNA-binding protein 43	TARDBP	26.677	27.383	27.374	27.144	26.719	27.011	26.408	26.713	0.432	0.212708
P02765	Alpha-2-HS-glycoprotein	AHSG	26.690	27.884	28.387	27.654	27.677	26.865	27.264	27.269	0.385	0.525966
Q92974	Rho guanine nucleotide exchange factor 2	ARHGEF2	25.066	25.242	26.508	25.605	25.156	25.120	25.461	25.246	0.360	0.483927
P31930	Cytochrome b-c1 complex subunit 1, mitochondrial	UQCRC1	24.823	25.061	24.656	24.846	24.485	24.556	24.464	24.502	0.344	0.046455
Q96P63	Serpin B12	SERPINB12	25.404	25.900	26.041	25.781	25.388	25.624	25.405	25.472	0.309	0.210613
P63104	14-3-3 protein zeta/delta	YWHAZ	28.079	26.872	27.432	27.461	26.801	26.014	28.728	27.181	0.280	0.766057
P52272	Heterogeneous nuclear ribonucleoprotein M	HNRNPM	28.825	27.943	28.161	28.310	28.338	28.315	27.469	28.041	0.269	0.527882
P62280	40S ribosomal protein S11	RPS11	26.345	28.877	28.534	27.919	26.924	28.615	27.409	27.649	0.269	0.788537
P22735	Protein-glutamine gamma-glutamyltransferase K	TGM1	27.590	27.949	28.178	27.906	27.134	28.012	27.831	27.659	0.247	0.481063
P60174	Triosephosphate isomerase	TPI1	27.083	26.803	25.801	26.562	26.488	26.286	26.509	26.428	0.134	0.751134
P63261	Actin, cytoplasmic 2	ACTG1	35.686	35.454	35.664	35.601	35.464	35.976	35.006	35.482	0.120	0.701041
P33993	DNA replication licensing factor MCM7	MCM7	26.544	27.697	25.621	26.621	27.072	25.985	26.806	26.621	0.000	0.999817
P49588	Alanine--tRNA ligase, cytoplasmic	AARS	24.714	24.263	24.341	24.440	25.190	23.135	25.250	24.525	-0.085	0.910243
Q13409	Cytoplasmic dynein 1 intermediate chain 2	DYNC1I2	25.735	26.157	26.165	26.019	26.045	26.036	26.289	26.123	-0.104	0.559921
P27708	CAD protein	CAD	28.200	27.572	27.257	27.676	28.416	27.135	27.846	27.799	-0.123	0.804260
Q04637	Eukaryotic translation initiation factor 4 gamma 1	EIF4G1	25.384	25.609	24.704	25.233	26.094	24.949	25.126	25.389	-0.157	0.744033
Q96N66	Lysophospholipid acyltransferase 7	MBOAT7	25.330	24.734	24.677	24.914	25.372	24.949	24.892	25.071	-0.157	0.574667
P07108	Acyl-CoA-binding protein	DBI	24.994	24.272	25.043	24.769	25.325	24.709	24.758	24.930	-0.161	0.639538
P62826	GTP-binding nuclear protein Ran	RAN	26.767	26.464	26.773	26.668	27.082	26.718	27.047	26.949	-0.281	0.143271
Q9BQE5	Apolipoprotein L2	APOL2	27.600	27.213	26.643	27.152	27.729	27.669	26.999	27.466	-0.313	0.436752
P26006	Integrin alpha-3	ITGA3	26.882	27.249	27.079	27.070	27.504	27.205	27.592	27.433	-0.363	0.083110
Q7Z794	Keratin, type II cytoskeletal 1b	KRT77	26.642	26.758	28.293	27.231	27.156	27.937	27.845	27.646	-0.415	0.518354
P46779	60S ribosomal protein L28	RPL28	26.797	28.210	27.524	27.511	27.641	28.201	28.065	27.969	-0.458	0.358054
P46821	Microtubule-associated protein 1B	MAP1B	26.599	26.690	27.357	26.882	27.472	27.769	26.867	27.369	-0.487	0.244197
P61247	40S ribosomal protein S3a	RPS3A	26.539	26.947	25.105	26.197	26.659	26.918	26.494	26.690	-0.493	0.436882
Q6KB66	Keratin, type II cytoskeletal 80	KRT80	27.829	28.547	28.533	28.303	28.428	28.777	29.192	28.799	-0.496	0.200690
P13645	Keratin, type I cytoskeletal 10	KRT10	35.775	36.394	36.596	36.255	36.560	36.786	36.990	36.779	-0.524	0.130897
P21333	Filamin-A	FLNA	29.292	28.203	29.088	28.861	29.501	29.178	29.588	29.422	-0.561	0.190540
P35998	26S protease regulatory subunit 7	PSMC2	26.185	27.444	26.391	26.673	27.564	27.094	27.345	27.334	-0.661	0.184640
P23396	40S ribosomal protein S3	RPS3	26.039	27.023	26.985	26.682	26.919	28.090	27.127	27.379	-0.696	0.223223
P00338	L-lactate dehydrogenase A chain	LDHA	28.477	27.482	28.081	28.013	28.440	28.234	29.517	28.730	-0.717	0.218219
P33176	Kinesin-1 heavy chain	KIF5B	26.365	25.838	26.805	26.336	27.204	26.496	27.582	27.094	-0.758	0.148154
P01876	Ig alpha-1 chain C region	IGHA1	26.260	25.456	25.855	25.857	26.471	25.946	27.488	26.635	-0.778	0.200911
O76031	ATP-dependent Clp protease ATP-binding subunit clpX-like, mitochondrial	CLPX	25.556	25.694	25.414	25.555	26.564	26.046	26.443	26.351	-0.796	0.010665
P11413	Glucose-6-phosphate 1-dehydrogenase	G6PD	27.541	26.941	25.945	26.809	27.446	27.794	27.628	27.623	-0.814	0.162764
Q5T750	Skin-specific protein 32	XP32	26.311	26.460	26.762	26.511	26.854	27.744	27.497	27.365	-0.854	0.045058
Q86W92	Liprin-beta-1	PPFIBP1	22.877	23.215	23.656	23.249	24.240	23.963	24.234	24.146	-0.896	0.021089
P14923	Junction plakoglobin	JUP	29.460	30.468	30.181	30.036	30.690	31.202	30.980	30.957	-0.921	0.051169
P62987	Ubiquitin-60S ribosomal protein L40	UBA52	24.909	27.976	24.993	25.959	26.520	27.058	27.081	26.886	-0.927	0.417124
Q02413	Desmoglein-1	DSG1	28.523	29.836	29.324	29.228	30.041	30.474	30.252	30.256	-1.028	0.062904
Q5T749	Keratinocyte proline-rich protein	KPRP	30.182	30.954	31.289	30.808	31.273	32.330	31.917	31.840	-1.032	0.083248
Q9NS91	E3 ubiquitin-protein ligase RAD18	RAD18	27.203	28.380	26.993	27.525	29.483	28.894	27.416	28.597	-1.072	0.226671
P07900	Heat shock protein HSP 90-alpha	HSP90AA1	28.669	28.237	27.291	28.066	29.670	29.003	28.857	29.177	-1.111	0.080535
P27348	14-3-3 protein theta	YWHAQ	25.587	24.045	25.411	25.015	25.435	25.689	27.434	26.186	-1.171	0.214661
P04792	Heat shock protein beta-1	HSPB1	27.484	31.712	29.784	29.660	31.369	32.208	28.992	30.856	-1.196	0.484949
Q6R327	Rapamycin-insensitive companion of mTOR	RICTOR	30.601	32.154	31.031	31.262	31.956	32.508	33.068	32.511	-1.249	0.090950
P11021	78 kDa glucose-regulated protein	HSPA5	27.612	27.005	26.761	27.126	28.678	29.318	27.279	28.425	-1.299	0.117526
Q96CS3	FAS-associated factor 2	FAF2	23.778	25.824	25.558	25.053	26.856	26.581	26.016	26.484	-1.431	0.106185
P02545	Prelamin-A/C	LMNA	29.639	29.798	28.602	29.346	31.036	31.599	29.851	30.829	-1.483	0.080507
P26373	60S ribosomal protein L13	RPL13	26.575	24.928	25.830	25.778	26.649	27.527	27.683	27.286	-1.509	0.058480
P18124	60S ribosomal protein L7	RPL7	24.177	25.345	26.143	25.222	25.945	27.614	26.748	26.769	-1.547	0.107025
Q9Y678	Coatomer subunit gamma-1	COPG1	27.028	27.724	27.653	27.468	27.860	29.651	29.762	29.091	-1.623	0.068355
P16615	Sarcoplasmic/endoplasmic reticulum calcium ATPase 2	ATP2A2	23.728	23.787	23.858	23.791	24.666	24.440	27.389	25.498	-1.708	0.146047
P11498	Pyruvate carboxylase, mitochondrial	PC	23.739	24.367	24.632	24.246	24.794	26.657	26.794	26.082	-1.836	0.057998
P13646	Keratin, type I cytoskeletal 13	KRT13	27.666	25.085	25.091	25.947	26.473	27.697	29.406	27.859	-1.912	0.189031
P62269	40S ribosomal protein S18	RPS18	25.883	28.652	26.425	26.986	28.337	29.226	29.486	29.017	-2.030	0.090983
