## Supplementary material for "mTORC2 Interactome and Localization Determine Aggressiveness of High-Grade Glioma Cells through Association with Gelsolin": Table S6

Table S6. Differential expression of common mTORC2 Interactome in U87MG cells after mTOR inhibition by AZD8055 as presented in Figure 4C. Significantly downregulated proteins are labeled in green and significantly upregulated proteins are labeled in pink. Significant p-values < 0.05 were highlighted in yellow.
Uniprot Accession	Common mTORC2 interactome (AZD/ACT)	Gene Name	Activated-1	Activated-2	Activated-3	Average ACT	AZD-1	AZD-2	AZD-3	Average AZD	Log2 fold change (AZD-ACT)	p-value
P35579	Myosin-9	MYH9	36.368	33.936	35.789	35.365	30.659	29.871	29.278	29.936	-5.429	0.002895
O94832	Unconventional myosin-Id	MYO1D	28.567	28.095	28.845	28.502	25.311	25.283	25.302	25.298	-3.204	0.000127
P46821	Microtubule-associated protein 1B	MAP1B	26.599	26.690	27.357	26.882	25.780	25.627	25.044	25.484	-1.398	0.012988
P63261	Actin, cytoplasmic 2	ACTG1	35.686	35.454	35.664	35.601	34.254	34.763	34.368	34.462	-1.140	0.002629
Q5T749	Keratinocyte proline-rich protein	KPRP	30.182	30.954	31.289	30.808	31.599	32.159	32.306	32.021	1.213	0.036426
P49588	Alanine--tRNA ligase, cytoplasmic	AARS	24.714	24.263	24.341	24.440	25.562	26.305	25.413	25.760	1.321	0.012879
P35908	Keratin, type II cytoskeletal 2 epidermal	KRT2	35.565	36.062	36.222	35.950	36.951	37.498	37.612	37.353	1.404	0.007801
P22735	Protein-glutamine gamma-glutamyltransferase K	TGM1	27.590	27.949	28.178	27.906	28.750	29.585	29.684	29.340	1.434	0.013772
P04083	Annexin A1	ANXA1	26.451	25.215	25.865	25.844	27.756	27.001	27.091	27.283	1.439	0.028508
Q14203	Dynactin subunit 1	DCTN1	26.444	26.386	27.000	26.610	27.922	28.091	28.274	28.096	1.486	0.002537
P14923	Junction plakoglobin	JUP	29.460	30.468	30.181	30.036	31.476	31.297	32.008	31.594	1.557	0.013348
Q5D862	Filaggrin-2	FLG2	27.563	28.084	28.366	28.004	29.303	29.186	30.220	29.569	1.565	0.017762
P11586	C-1-tetrahydrofolate synthase, cytoplasmic	MTHFD1	25.429	25.254	25.183	25.288	26.882	26.911	26.856	26.883	1.595	0.000029
Q6KB66	Keratin, type II cytoskeletal 80	KRT80	27.829	28.547	28.533	28.303	29.837	29.901	29.958	29.899	1.596	0.002637
P07814	Bifunctional glutamate/proline--tRNA ligase	EPRS	26.279	26.369	27.218	26.622	28.283	28.148	28.254	28.228	1.607	0.005996
P07355	Annexin A2	ANXA2	27.588	27.991	28.021	27.866	29.514	29.283	29.669	29.489	1.622	0.000823
Q04695	Keratin, type I cytoskeletal 17	KRT17	29.253	29.863	30.040	29.719	30.896	30.894	32.492	31.427	1.708	0.042815
P35527	Keratin, type I cytoskeletal 9	KRT9	35.044	36.166	35.580	35.597	36.591	37.762	37.664	37.339	1.742	0.024526
Q02413	Desmoglein-1	DSG1	28.523	29.836	29.324	29.228	30.899	30.710	31.388	30.999	1.771	0.014879
P13647	Keratin, type II cytoskeletal 5	KRT5	32.528	32.960	32.742	32.743	34.163	34.254	35.140	34.519	1.775	0.006140
P26006	Integrin alpha-3	ITGA3	26.882	27.249	27.079	27.070	28.970	28.704	28.913	28.862	1.792	0.000178
P05089	Arginase-1	ARG1	25.015	26.183	25.929	25.709	26.972	27.883	27.741	27.532	1.823	0.015908
P02533	Keratin, type I cytoskeletal 14	KRT14	31.019	32.556	31.946	31.840	33.313	33.429	34.248	33.663	1.823	0.027069
Q09666	Neuroblast differentiation-associated protein AHNAK	AHNAK	27.391	27.387	26.914	27.231	29.073	29.003	29.110	29.062	1.832	0.000345
P04264	Keratin, type II cytoskeletal 1	KRT1	36.642	37.067	37.331	37.013	38.586	38.961	39.223	38.923	1.910	0.002194
Q86YZ3	Hornerin	HRNR	30.020	30.473	31.150	30.547	31.661	32.634	33.141	32.479	1.931	0.023855
P01876	Ig alpha-1 chain C region	IGHA1	26.260	25.456	25.855	25.857	27.133	28.860	27.585	27.859	2.003	0.024174
Q96QA5	Gasdermin-A	GSDMA	26.273	26.388	26.716	26.459	28.328	28.236	28.875	28.479	2.020	0.001080
P38646	Stress-70 protein, mitochondrial	HSPA9	27.189	27.572	27.672	27.477	29.723	29.893	29.131	29.582	2.105	0.001542
P04040	Catalase	CAT	25.534	26.309	26.411	26.085	27.941	28.406	28.285	28.211	2.126	0.002367
P15924	Desmoplakin	DSP	30.812	32.052	31.465	31.443	33.400	33.438	34.006	33.615	2.171	0.006008
Q7Z794	Keratin, type II cytoskeletal 1b	KRT77	26.642	26.758	28.293	27.231	30.089	28.761	29.515	29.455	2.224	0.027561
P05023	Sodium/potassium-transporting ATPase subunit alpha-1	ATP1A1	24.583	24.955	25.289	24.942	27.206	27.100	27.301	27.202	2.260	0.000439
Q08554	Desmocollin-1	DSC1	26.727	27.142	27.280	27.049	29.405	29.149	29.422	29.325	2.276	0.000269
Q8N1N4	Keratin, type II cytoskeletal 78	KRT78	26.712	26.648	27.094	26.818	28.736	29.378	29.324	29.146	2.328	0.000722
O75223	Gamma-glutamylcyclotransferase	GGCT	22.408	24.148	24.081	23.545	25.569	26.136	26.097	25.934	2.388	0.016184
P50416	Carnitine O-palmitoyltransferase 1, liver isoform	CPT1A	25.834	26.110	26.365	26.103	28.746	28.761	28.291	28.599	2.496	0.000330
Q6WCQ1	Myosin phosphatase Rho-interacting protein	MPRIP	26.775	27.046	26.602	26.808	29.162	30.127	29.218	29.502	2.694	0.001347
O60488	Long-chain-fatty-acid--CoA ligase 4	ACSL4	25.012	24.820	23.451	24.428	27.195	27.370	27.461	27.342	2.914	0.004240
P31944	Caspase-14	CASP14	26.009	25.714	26.634	26.119	30.310	28.189	28.816	29.105	2.986	0.012069
P11498	Pyruvate carboxylase, mitochondrial	PC	23.739	24.367	24.632	24.246	27.076	27.536	27.254	27.289	3.043	0.000511
Q9NZT1	Calmodulin-like protein 5	CALML5	25.752	27.236	26.887	26.625	29.673	29.587	30.507	29.922	3.297	0.003531
Q13835	Plakophilin-1	PKP1	24.632	25.948	25.875	25.485	28.885	28.759	28.932	28.859	3.374	0.001425
P08238	Heat shock protein HSP 90-beta	HSP90AB1	26.647	26.131	24.758	25.845	29.532	29.406	28.891	29.276	3.431	0.004537
P14618	Pyruvate kinase PKM	PKM	23.885	23.973	24.032	23.963	27.696	28.344	27.533	27.858	3.894	0.000101
Q8IWJ2	GRIP and coiled-coil domain-containing protein 2	GCC2	24.985	26.119	26.718	25.941	29.488	30.420	30.560	30.156	4.215	0.002293
P08779	Keratin, type I cytoskeletal 16	KRT16	31.262	32.232	32.250	31.914	36.756	36.468	37.874	37.033	5.118	0.000686
Q92616	Translational activator GCN1	GCN1L1	28.171	27.711	26.613	27.498	25.004	26.923	25.245	25.724	-1.774	0.079907
Q9Y2W1	Thyroid hormone receptor-associated protein 3	THRAP3	24.013	24.711	25.492	24.739	23.592	24.323	23.583	23.833	-0.906	0.139706
P01857	Ig gamma-1 chain C region;Ig gamma-3 chain C region	IGHG1	33.125	33.630	33.386	33.381	30.324	36.328	30.926	32.526	-0.855	0.678438
P21333	Filamin-A	FLNA	29.292	28.203	29.088	28.861	28.354	28.449	27.592	28.132	-0.729	0.165301
P63104	14-3-3 protein zeta/delta	YWHAZ	28.079	26.872	27.432	27.461	26.391	28.436	25.697	26.841	-0.620	0.525873
P04792	Heat shock protein beta-1	HSPB1	27.484	31.712	29.784	29.660	28.444	29.880	29.082	29.135	-0.524	0.705307
Q15149	Plectin	PLEC	28.494	28.113	28.943	28.517	28.966	28.062	27.870	28.299	-0.218	0.627154
P68371	Tubulin beta-4B chain	TUBB4B	31.144	30.833	30.882	30.953	30.927	31.188	30.141	30.752	-0.201	0.574358
P68363	Tubulin alpha-1B chain	TUBA1B	29.016	28.957	28.975	28.983	29.229	30.587	26.677	28.831	-0.152	0.900962
P42345	Serine/threonine-protein kinase mTOR	MTOR	30.521	30.443	29.263	30.076	29.522	29.809	30.518	29.950	-0.126	0.814770
P08670	Vimentin	VIM	32.417	32.826	32.431	32.558	33.183	32.791	31.330	32.435	-0.123	0.842052
P52272	Heterogeneous nuclear ribonucleoprotein M	HNRNPM	28.825	27.943	28.161	28.310	28.578	28.463	27.714	28.251	-0.058	0.885075
Q9HC77	Centromere protein J	CENPJ	26.000	26.905	25.448	26.118	27.013	26.272	25.637	26.307	0.189	0.761193
O00159	Unconventional myosin-Ic	MYO1C	29.494	28.573	29.791	29.286	29.596	29.317	29.521	29.478	0.192	0.636504
P60174	Triosephosphate isomerase	TPI1	27.083	26.803	25.801	26.562	26.627	27.390	26.663	26.894	0.332	0.512420
P62987	Ubiquitin-60S ribosomal protein L40	UBA52	24.909	27.976	24.993	25.959	26.159	26.416	26.402	26.325	0.366	0.735874
P78386	Keratin, type II cuticular Hb5	KRT85	32.082	26.479	28.846	29.136	34.291	26.200	28.385	29.626	0.490	0.874572
P02768	Serum albumin	ALB	28.307	29.141	28.447	28.632	28.873	29.791	29.126	29.264	0.632	0.168348
Q5T750	Skin-specific protein 32	XP32	26.311	26.460	26.762	26.511	26.814	27.572	27.679	27.355	0.844	0.049425
P27708	CAD protein	CAD	28.200	27.572	27.257	27.676	27.739	28.763	29.230	28.577	0.901	0.158611
Q13409	Cytoplasmic dynein 1 intermediate chain 2	DYNC1I2	25.735	26.157	26.165	26.019	27.372	27.076	26.313	26.920	0.901	0.059623
P13645	Keratin, type I cytoskeletal 10	KRT10	35.775	36.394	36.596	36.255	37.230	36.959	37.448	37.212	0.957	0.028175
Q6R327	Rapamycin-insensitive companion of mTOR	RICTOR	30.601	32.154	31.031	31.262	31.778	33.567	31.919	32.421	1.159	0.191098
P62269	40S ribosomal protein S18	RPS18	25.883	28.652	26.425	26.986	28.520	28.372	27.959	28.284	1.297	0.207614
P02545	Prelamin-A/C	LMNA	29.639	29.798	28.602	29.346	31.499	30.679	29.970	30.716	1.370	0.077229
P11142	Heat shock cognate 71 kDa protein	HSPA8	26.049	25.293	24.431	25.258	26.666	27.844	25.729	26.746	1.488	0.125379
P40939	Trifunctional enzyme subunit alpha, mitochondrial	HADHA	24.183	24.200	22.368	23.584	26.148	24.946	24.303	25.132	1.549	0.129751
O43790	Keratin, type II cuticular Hb6	KRT86	34.418	27.381	29.348	30.382	36.104	29.906	32.475	32.828	2.446	0.425763
