## Supplementary material for "mTORC2 Interactome and Localization Determine Aggressiveness of High-Grade Glioma Cells through Association with Gelsolin": Table S7

Table S7. Unique mTORC2 interactome found in serum-activated U87MG cells. Proteins labeled in grey were exclusively found in activated samples. Dark grey boxes indicate that the proteins can be found in the IP sample under the specific condition.
Uniprot Accession	Unique mTORC2 interactome found in ACT IP samples	Gene Name	Absent in ST IP samples	Absent in AZD IP samples
Q96IU4	Alpha/beta hydrolase domain-containing protein 14B	ABHD14B	/	/
Q13085	Acetyl-CoA carboxylase 1	ACACA	/	/
P61163	Alpha-centractin	ACTR1A	/	/
P61158	Actin-related protein 3	ACTR3	/	/
Q8IVF2	Protein AHNAK2	AHNAK2	/	/
Q9HD20	Manganese-transporting ATPase 13A1	ATP13A1	/	/
P20020	Plasma membrane calcium-transporting ATPase 1	ATP2B1	/	/
P27824	Calnexin	CANX	/	/
P16070	CD44 antigen	CD44	/	/
Q9H444	Charged multivesicular body protein 4b	CHMP4B	/	/
Q00610	Clathrin heavy chain 1	CLTC	/	/
P12111	Collagen alpha-3(VI) chain	COL6A3	/	/
P35606	Coatomer subunit beta	COPB2	/	/
Q5RI15	Cytochrome c oxidase protein 20 homolog	COX20	/	/
P09622	Dihydrolipoyl dehydrogenase, mitochondrial	DLD	/	/
Q14204	Cytoplasmic dynein 1 heavy chain 1	DYNC1H1	/	/
O43237	Cytoplasmic dynein 1 light intermediate chain 2	DYNC1LI2	/	/
O43854	EGF-like repeat and discoidin I-like domain-containing protein 3	EDIL3	/	/
Q9NV70	Exocyst complex component 1	EXOC1	/	/
Q14315	Filamin-C	FLNC	/	/
O94915	Protein furry homolog-like	FRYL	/	/
O94808	Glutamine--fructose-6-phosphate aminotransferase [isomerizing] 2	GFPT2	/	/
Q9UBI6	Guanine nucleotide-binding protein G(I)/G(S)/G(O) subunit gamma-12	GNG12	/	/
P30457	HLA class I histocompatibility antigen, A-66 alpha chain	HLA-A	/	/
Q99714	3-hydroxyacyl-CoA dehydrogenase type-2	HSD17B10	/	/
P14625	Endoplasmin	HSP90B1	/	/
Q9Y6M1	Insulin-like growth factor 2 mRNA-binding protein 2	IGF2BP2	/	/
O00425	Insulin-like growth factor 2 mRNA-binding protein 3	IGF2BP3	/	/
P0CF74	Ig lambda-6 chain C region	IGLC6	/	/
P05556	Integrin beta-1	ITGB1	/	/
Q8NFY9	Kelch repeat and BTB domain-containing protein 8	KBTBD8	/	/
O15066	Kinesin-like protein KIF3B	KIF3B	/	/
Q15323	Keratin, type I cuticular Ha1	KRT31	/	/
P19013	Keratin, type II cytoskeletal 4	KRT4	/	/
Q9UHB6	LIM domain and actin-binding protein 1	LIMA1	/	/
Q96AG4	Leucine-rich repeat-containing protein 59	LRRC59	/	/
P02788	Lactotransferrin	LTF	/	/
P46734	Dual specificity mitogen-activated protein kinase kinase 3	MAP2K3	/	/
P27816	Microtubule-associated protein 4	MAP4	/	/
Q9BPZ7	Target of rapamycin complex 2 subunit MAPKAP1	MAPKAP1	/	/
Q14566	DNA replication licensing factor MCM6	MCM6	/	/
P52701	DNA mismatch repair protein Msh6	MSH6	/	/
P26038	Moesin	MSN	/	/
Q14764	Major vault protein	MVP	/	/
P60660	Myosin light polypeptide 6;Myosin light chain 6B	MYL6	/	/
Q92614	Unconventional myosin-XVIIIa	MYO18A	/	/
Q9Y4I1	Unconventional myosin-Va	MYO5A	/	/
Q13459	Unconventional myosin-IXb	MYO9B	/	/
Q969V3	Nicalin	NCLN	/	/
Q12769	Nuclear pore complex protein Nup160	NUP160	/	/
Q92621	Nuclear pore complex protein Nup205	NUP205	/	/
O60313	Dynamin-like 120 kDa protein, mitochondrial	OPA1	/	/
Q15365	Poly(rC)-binding protein 1;Poly(rC)-binding protein 2	PCBP1	/	/
P11177	Pyruvate dehydrogenase E1 component subunit beta, mitochondrial	PDHB	/	/
Q01813	ATP-dependent 6-phosphofructokinase, platelet type	PFKP	/	/
P19387	DNA-directed RNA polymerase II subunit RPB3	POLR2C	/	/
O94906	Pre-mRNA-processing factor 6	PRPF6	/	/
P17980	26S protease regulatory subunit 6A	PSMC3	/	/
Q13200	26S proteasome non-ATPase regulatory subunit 2	PSMD2	/	/
Q9H3S7	Tyrosine-protein phosphatase non-receptor type 23	PTPN23	/	/
P11216	Glycogen phosphorylase, brain form	PYGB	/	/
P63000	Ras-related C3 botulinum toxin substrate 1	RAC1	/	/
P36578	60S ribosomal protein L4	RPL4	/	/
P62851	40S ribosomal protein S25	RPS25	/	/
Q9Y265	RuvB-like 1	RUVBL1	/	/
O15027	Protein transport protein Sec16A	SEC16A	/	/
Q02978	Mitochondrial 2-oxoglutarate/malate carrier protein	SLC25A11	/	/
P05141	ADP/ATP translocase 2	SLC25A5	/	/
Q8TB61	Adenosine 3-phospho 5-phosphosulfate transporter 1	SLC35B2	/	/
Q9NTJ3	Structural maintenance of chromosomes protein 4	SMC4	/	/
Q01082	Spectrin beta chain, non-erythrocytic 1	SPTBN1	/	/
O95425	Supervillin	SVIL	/	/
P37802	Transgelin-2	TAGLN2	/	/
Q9Y6I9	Testis-expressed sequence 264 protein	TEX264	/	/
Q07157	Tight junction protein ZO-1	TJP1	/	/
Q9UDY2	Tight junction protein ZO-2	TJP2	/	/
Q9Y490	Talin-1	TLN1	/	/
Q9C0C2	182 kDa tankyrase-1-binding protein	TNKS1BP1	/	/
Q6PJI9	WD repeat-containing protein 59	WDR59	/	/
P67809	Nuclease-sensitive element-binding protein 1	YBX1	/	/
P31946	14-3-3 protein beta/alpha	YWHAB	/	/
O60488	Long-chain-fatty-acid--CoA ligase 4	ACSL4	/
P04083	Annexin A1	ANXA1	/
P05023	Sodium/potassium-transporting ATPase subunit alpha-1	ATP1A1	/
P08238	Heat shock protein HSP 90-beta	HSP90AB1	/
P38646	Stress-70 protein, mitochondrial	HSPA9	/
P01857	Ig gamma-1 chain C region	IGHG1	/
P78386	Keratin, type II cuticular Hb5	KRT85	/
O00159	Unconventional myosin-Ic	MYO1C	/
Q13835	Plakophilin-1	PKP1	/
P68363	Tubulin alpha-1B chain	TUBA1B	/
P68371	Tubulin beta-4B chain	TUBB4B	/
Q9UG63	ATP-binding cassette sub-family F member 2	ABCF2		/
O95573	Long-chain-fatty-acid--CoA ligase 3	ACSL3		/
P02765	Alpha-2-HS-glycoprotein	AHSG		/
O95831	Apoptosis-inducing factor 1, mitochondrial	AIFM1		/
P04075	Fructose-bisphosphate aldolase A	ALDOA		/
Q9BQE5	Apolipoprotein L2	APOL2		/
Q92974	Rho guanine nucleotide exchange factor 2	ARHGEF2		/
Q9NVI7	ATPase family AAA domain-containing protein 3A	ATAD3A		/
P16615	Sarcoplasmic/endoplasmic reticulum calcium ATPase 2	ATP2A2		/
P25311	Zinc-alpha-2-glycoprotein	AZGP1		/
P51572	B-cell receptor-associated protein 31	BCAP31		/
P06493	Cyclin-dependent kinase 1	CDK1		/
O76031	ATP-dependent Clp protease ATP-binding subunit clpX-like, mitochondrial	CLPX		/
P53621	Coatomer subunit alpha	COPA		/
Q9Y678	Coatomer subunit gamma-1	COPG1		/
P07108	Acyl-CoA-binding protein	DBI		/
P13639	Elongation factor 2	EEF2		/
Q04637	Eukaryotic translation initiation factor 4 gamma 1	EIF4G1		/
Q96CS3	FAS-associated factor 2	FAF2		/
P49327	Fatty acid synthase	FASN		/
P11413	Glucose-6-phosphate 1-dehydrogenase	G6PD		/
P22102	Trifunctional purine biosynthetic protein adenosine-3	GART		/
P06396	Gelsolin	GSN		/
P07900	Heat shock protein HSP 90-alpha	HSP90AA1		/
P11021	78 kDa glucose-regulated protein	HSPA5		/
Q9Y4L1	Hypoxia up-regulated protein 1	HYOU1		/
Q9NSE4	Isoleucine--tRNA ligase, mitochondrial	IARS2		/
Q13418	Integrin-linked protein kinase	ILK		/
P33176	Kinesin-1 heavy chain	KIF5B		/
P13646	Keratin, type I cytoskeletal 13	KRT13		/
P00338	L-lactate dehydrogenase A chain	LDHA		/
P36507	Dual specificity mitogen-activated protein kinase kinase 2	MAP2K2		/
Q96N66	Lysophospholipid acyltransferase 7	MBOAT7		/
P33993	DNA replication licensing factor MCM7	MCM7		/
Q15746	Myosin light chain kinase, smooth muscle	MYLK		/
O94916	Nuclear factor of activated T-cells 5	NFAT5		/
Q8N1F7	Nuclear pore complex protein Nup93	NUP93		/
Q99623	Prohibitin-2	PHB2		/
Q86W92	Liprin-beta-1	PPFIBP1		/
P35998	26S protease regulatory subunit 7	PSMC2		/
Q9NS91	E3 ubiquitin-protein ligase RAD18	RAD18		/
P62826	GTP-binding nuclear protein Ran	RAN		/
P26373	60S ribosomal protein L13	RPL13		/
P46779	60S ribosomal protein L28	RPL28		/
P18124	60S ribosomal protein L7	RPL7		/
P62280	40S ribosomal protein S11	RPS11		/
P23396	40S ribosomal protein S3	RPS3		/
P61247	40S ribosomal protein S3a	RPS3A		/
Q9P2E9	Ribosome-binding protein 1	RRBP1		/
Q96P63	Serpin B12	SERPINB12		/
Q13148	TAR DNA-binding protein 43	TARDBP		/
P06753	Tropomyosin alpha-3 chain	TPM3		/
Q9BUF5	Tubulin beta-6 chain	TUBB6		/
P31930	Cytochrome b-c1 complex subunit 1, mitochondrial	UQCRC1		/
P18206	Vinculin	VCL		/
P27348	14-3-3 protein theta	YWHAQ		/
