## Supplementary material for "mTORC2 Interactome and Localization Determine Aggressiveness of High-Grade Glioma Cells through Association with Gelsolin": Table S10

Table S10. Differential expression of common mTORC2 interactome in U87MG compared to H4 cells as presented in Figure 5F. Significantly upregulated proteins are labeled in pink and significantly downregulated proteins are labeled in green. Significant p-values < 0.05 were highlighted in yellow.
Uniprot Accession	Common mTORC2 interactome in H4 vs U87MG glioma cells	Gene Name	RIC IP H4_1	RIC IP H4_2	RIC IP H4_3	Average IP H4	RIC IP U87_1	RIC IP U87_2	RIC IP U87_3	Average IP U87	Log2 fold change (U87-H4)	p-value
P06396	Gelsolin	GSN	20.899	19.905	19.460	20.088	25.432	30.181	29.937	28.516	8.428	0.006240
P68366	Tubulin alpha-4A chain	TUBA4A	17.933	18.253	18.733	18.306	24.638	25.529	26.571	25.579	7.273	0.000275
P35579	Myosin-9	MYH9	25.515	26.201	27.462	26.392	31.555	34.032	34.190	33.259	6.866	0.002593
O94832	Unconventional myosin-Id	MYO1D	19.217	20.517	20.004	19.913	24.271	26.412	28.092	26.258	6.346	0.005578
O00159	Unconventional myosin-Ic	MYO1C	21.787	23.804	25.016	23.536	26.966	29.583	29.846	28.798	5.262	0.016153
P21399	Cytoplasmic aconitate hydratase	ACO1	17.601	19.655	19.558	18.938	24.916	23.321	24.173	24.137	5.199	0.003062
Q9Y4I1	Unconventional myosin-Va	MYO5A	19.392	17.404	20.534	19.110	22.313	23.495	27.085	24.298	5.188	0.038075
O60488	Long-chain-fatty-acid--CoA ligase 4	ACSL4	19.134	20.603	22.171	20.636	25.474	24.382	26.796	25.550	4.914	0.011827
P33121	Long-chain-fatty-acid--CoA ligase 1	ACSL1	19.428	19.329	20.214	19.657	24.430	23.944	25.023	24.466	4.809	0.000329
P17252	Protein kinase C alpha type	PRKCA	18.076	21.190	21.591	20.286	24.167	24.697	25.967	24.944	4.658	0.019442
P61158	Actin-related protein 3	ACTR3	19.019	21.645	21.661	20.775	23.072	26.344	26.672	25.363	4.588	0.033769
Q14764	Major vault protein	MVP	19.675	20.503	20.482	20.220	25.388	23.382	25.166	24.645	4.425	0.003054
O43707	Alpha-actinin-4	ACTN4	21.303	20.430	21.698	21.144	22.701	26.241	26.799	25.247	4.103	0.037297
Q13557	Calcium/calmodulin-dependent protein kinase type II subunit delta	CAMK2D	18.927	19.596	18.607	19.043	22.791	21.790	24.759	23.113	4.070	0.011451
P52789	Hexokinase-2	HK2	19.966	19.712	21.474	20.384	24.265	22.721	25.378	24.121	3.737	0.016825
Q9UM54	Unconventional myosin-VI	MYO6	22.898	22.967	23.590	23.152	24.778	27.529	27.569	26.626	3.474	0.021614
P55809	Succinyl-CoA:3-ketoacid coenzyme A transferase 1, mitochondrial	OXCT1	20.358	19.729	21.345	20.477	24.572	23.570	23.535	23.892	3.415	0.004166
P05023	Sodium/potassium-transporting ATPase subunit alpha-1	ATP1A1	19.735	19.743	20.629	20.036	22.814	22.833	24.338	23.328	3.293	0.004920
Q13200	26S proteasome non-ATPase regulatory subunit 2	PSMD2	21.528	21.070	22.407	21.668	24.930	24.348	25.437	24.905	3.236	0.002997
P60709	Actin, cytoplasmic 1	ACTB	30.332	30.233	28.497	29.687	31.240	33.521	33.872	32.878	3.190	0.035028
Q3KQV9	UDP-N-acetylhexosamine pyrophosphorylase-like protein 1	UAP1L1	18.691	20.551	21.147	20.129	23.780	22.607	23.555	23.314	3.185	0.017955
P62191	26S protease regulatory subunit 4	PSMC1	20.484	20.548	22.399	21.144	24.360	23.540	24.862	24.254	3.110	0.013461
O15143	Actin-related protein 2/3 complex subunit 1B	ARPC1B	22.268	21.660	22.127	22.018	23.606	24.530	27.164	25.100	3.081	0.046425
Q9BWM7	Sideroflexin-3	SFXN3	22.989	20.905	21.802	21.899	24.597	23.939	26.270	24.935	3.037	0.029889
P13639	Elongation factor 2	EEF2	23.527	22.700	24.565	23.597	26.028	26.305	26.627	26.320	2.723	0.008625
Q00535	Cyclin-dependent-like kinase 5	CDK5	19.404	19.880	20.466	19.917	23.428	21.166	22.975	22.523	2.606	0.026137
P11586	C-1-tetrahydrofolate synthase, cytoplasmic	MTHFD1	23.021	23.044	24.530	23.532	25.953	26.098	26.318	26.123	2.591	0.007089
Q9BR76	Coronin-1B	CORO1B	18.854	20.291	21.083	20.076	23.833	21.731	22.327	22.630	2.554	0.047550
O75083	WD repeat-containing protein 1	WDR1	23.761	22.725	24.651	23.713	25.666	26.055	27.035	26.252	2.539	0.021167
P40939	Trifunctional enzyme subunit alpha, mitochondrial	HADHA	22.190	24.127	24.424	23.580	25.672	25.581	27.089	26.114	2.534	0.041253
P43490	Nicotinamide phosphoribosyltransferase	NAMPT	22.562	23.815	24.104	23.494	26.912	24.607	26.304	25.941	2.448	0.042953
O60443	Non-syndromic hearing impairment protein 5	DFNA5	19.054	19.851	20.132	19.679	23.182	20.884	21.867	21.978	2.299	0.035956
P43686	26S protease regulatory subunit 6B	PSMC4	20.468	19.538	20.258	20.088	22.657	22.238	22.194	22.363	2.275	0.002019
P38606	V-type proton ATPase catalytic subunit A	ATP6V1A	22.361	21.606	23.480	22.482	24.331	24.467	25.463	24.754	2.272	0.025141
Q04446	1,4-alpha-glucan-branching enzyme	GBE1	22.768	21.761	23.912	22.813	24.867	24.420	25.583	24.957	2.143	0.038854
P41250	Glycine--tRNA ligase	GARS	22.963	22.535	24.717	23.405	25.292	25.602	25.744	25.546	2.141	0.034664
P40227	T-complex protein 1 subunit zeta	CCT6A	23.765	23.777	23.278	23.606	24.985	26.180	25.693	25.619	2.013	0.006318
P09622	Dihydrolipoyl dehydrogenase, mitochondrial	DLD	21.691	22.241	22.834	22.255	24.008	24.286	24.367	24.220	1.965	0.004822
Q99832	T-complex protein 1 subunit eta	CCT7	22.720	23.182	23.106	23.003	25.679	24.373	24.742	24.931	1.928	0.009614
P46459	Vesicle-fusing ATPase	NSF	22.823	22.102	22.462	22.462	24.026	24.036	25.068	24.377	1.915	0.009009
Q9Y678	Coatomer subunit gamma-1	COPG1	22.730	22.360	23.453	22.848	24.912	24.086	25.259	24.752	1.904	0.015839
P11177	Pyruvate dehydrogenase E1 component subunit beta, mitochondrial	PDHB	22.687	21.866	22.633	22.395	23.478	24.480	24.691	24.217	1.821	0.016521
Q9NVI7	ATPase family AAA domain-containing protein 3A	ATAD3A	23.462	24.697	24.697	24.285	25.534	26.030	26.536	26.034	1.748	0.025496
Q14203	Dynactin subunit 1	DCTN1	23.139	22.569	22.546	22.751	24.604	23.973	24.911	24.496	1.745	0.006641
Q9BSJ8	Extended synaptotagmin-1	ESYT1	21.751	21.039	21.073	21.287	23.686	22.028	23.320	23.011	1.724	0.035742
O00148	ATP-dependent RNA helicase DDX39A	DDX39A	20.734	22.353	21.083	21.390	22.842	23.204	22.866	22.971	1.581	0.035349
P47895	Aldehyde dehydrogenase family 1 member A3	ALDH1A3	22.250	21.953	22.837	22.347	24.573	23.524	23.379	23.825	1.478	0.031812
O14828	Secretory carrier-associated membrane protein 3	SCAMP3	22.460	21.449	21.302	21.737	22.646	23.876	23.070	23.197	1.461	0.046365
P38646	Stress-70 protein, mitochondrial	HSPA9	23.854	23.256	24.505	23.871	25.844	24.881	25.185	25.304	1.432	0.035562
P11142	Heat shock cognate 71 kDa protein	HSPA8	25.249	24.263	24.737	24.749	26.355	25.867	26.102	26.108	1.359	0.012873
Q9Y265	RuvB-like 1	RUVBL1	22.042	21.449	21.922	21.804	22.808	23.100	23.451	23.120	1.315	0.007120
P49411	Elongation factor Tu, mitochondrial	TUFM	25.945	26.148	25.272	25.788	26.963	27.177	26.843	26.994	1.206	0.012949
Q9H9B4	Sideroflexin-1	SFXN1	23.953	22.752	23.212	23.305	24.336	24.449	24.731	24.505	1.200	0.031424
P26641	Elongation factor 1-gamma	EEF1G	20.746	20.830	20.409	20.662	22.102	21.900	21.358	21.787	1.125	0.011822
Q13823	Nucleolar GTP-binding protein 2	GNL2	20.183	20.866	21.265	20.771	19.841	19.571	19.896	19.769	-1.002	0.039072
P00387	NADH-cytochrome b5 reductase 3	CYB5R3	25.246	25.001	24.827	25.024	23.812	23.469	23.921	23.734	-1.290	0.002110
P11413	Glucose-6-phosphate 1-dehydrogenase	G6PD	26.271	25.856	26.733	26.286	24.572	24.235	24.261	24.356	-1.930	0.002185
P02768	Serum albumin	ALB	26.023	26.466	24.842	25.777	24.021	23.938	23.156	23.705	-2.071	0.020564
O95470	Sphingosine-1-phosphate lyase 1	SGPL1	21.861	23.277	23.598	22.912	21.684	20.215	20.411	20.770	-2.142	0.038462
P81605	Dermcidin	DCD	24.590	24.886	23.962	24.479	22.041	23.372	21.482	22.298	-2.181	0.024919
Q16658	Fascin	FSCN1	23.058	21.619	22.511	22.396	20.416	17.414	19.509	19.113	-3.283	0.028831
P02545	Prelamin-A/C	LMNA	23.670	23.939	23.695	23.768	25.031	24.201	25.024	24.752	0.984	0.027007
P11021	78 kDa glucose-regulated protein	HSPA5	25.877	25.599	25.346	25.607	26.694	26.325	26.400	26.473	0.866	0.010399
Q15042	Rab3 GTPase-activating protein catalytic subunit	RAB3GAP1	21.154	21.217	20.802	21.057	21.846	21.616	21.892	21.784	0.727	0.009319
P63244	Guanine nucleotide-binding protein subunit beta-2-like 1	GNB2L1	25.935	25.750	25.473	25.719	26.544	26.564	26.081	26.396	0.677	0.030819
Q13144	Translation initiation factor eIF-2B subunit epsilon	EIF2B5	22.488	22.517	22.292	22.432	22.128	22.215	22.154	22.165	-0.267	0.023719
O43854	EGF-like repeat and discoidin I-like domain-containing protein 3	EDIL3	23.085	23.383	23.081	23.183	21.969	22.441	22.671	22.360	-0.823	0.023048
P26640	Valine--tRNA ligase	VARS	24.212	24.348	23.784	24.114	23.758	22.852	22.934	23.181	-0.933	0.049722
P46940	Ras GTPase-activating-like protein IQGAP1	IQGAP1	20.114	20.950	22.535	21.200	26.472	23.086	24.206	24.588	3.388	0.050315
P61160	Actin-related protein 2	ACTR2	23.867	23.994	22.266	23.375	24.771	25.971	27.684	26.142	2.766	0.052211
O43795	Unconventional myosin-Ib	MYO1B	20.470	21.478	23.341	21.763	23.063	24.152	26.372	24.529	2.766	0.097987
Q9NZM1	Myoferlin	MYOF	19.969	20.039	20.557	20.188	24.598	21.150	22.418	22.722	2.534	0.068596
P53396	ATP-citrate synthase	ACLY	21.207	22.410	24.090	22.569	25.375	24.007	25.141	24.841	2.272	0.072326
O60762	Dolichol-phosphate mannosyltransferase subunit 1	DPM1	21.236	20.494	21.229	20.986	24.824	21.810	22.944	23.193	2.206	0.072992
P04792	Heat shock protein beta-1	HSPB1	23.209	21.437	23.459	22.702	25.312	22.750	26.505	24.856	2.154	0.167151
P08237	ATP-dependent 6-phosphofructokinase, muscle type	PFKM	21.477	21.539	23.823	22.280	24.292	23.079	25.850	24.407	2.128	0.128529
Q01813	ATP-dependent 6-phosphofructokinase, platelet type	PFKP	23.903	23.912	25.159	24.325	26.137	25.422	27.492	26.351	2.026	0.051362
P00966	Argininosuccinate synthase	ASS1	21.893	24.669	23.619	23.394	24.768	25.140	26.061	25.323	1.929	0.097643
P62195	26S protease regulatory subunit 8	PSMC5	19.820	22.490	21.068	21.126	24.335	20.648	23.946	22.976	1.850	0.257081
O95299	NADH dehydrogenase [ubiquinone] 1 alpha subcomplex subunit 10, mitochondrial	NDUFA10	20.061	19.619	21.600	20.427	23.287	19.726	23.743	22.252	1.825	0.263751
P61163	Alpha-centractin	ACTR1A	22.598	21.834	21.688	22.040	24.548	22.501	24.113	23.721	1.681	0.069823
Q8WUM4	Programmed cell death 6-interacting protein	PDCD6IP	21.128	20.465	21.263	20.952	24.358	20.989	22.507	22.618	1.666	0.172666
Q13501	Sequestosome-1	SQSTM1	20.933	20.158	24.148	21.747	25.210	20.886	24.100	23.399	1.652	0.406165
O43242	26S proteasome non-ATPase regulatory subunit 3	PSMD3	19.942	22.725	22.381	21.682	23.571	21.815	24.395	23.260	1.578	0.245351
Q6DD88	Atlastin-3	ATL3	20.928	21.423	22.251	21.534	23.637	21.590	23.989	23.072	1.538	0.141582
O95433	Activator of 90 kDa heat shock protein ATPase homolog 1	AHSA1	21.183	20.097	20.723	20.668	22.168	20.659	23.666	22.164	1.496	0.180564
P62979	Ubiquitin-40S ribosomal protein S27a	RPS27A	24.700	24.807	24.220	24.575	25.176	25.992	26.851	26.007	1.431	0.050196
Q9BTW9	Tubulin-specific chaperone D	TBCD	21.619	21.300	20.842	21.254	22.149	21.829	23.959	22.645	1.392	0.117888
P48643	T-complex protein 1 subunit epsilon	CCT5	22.944	22.969	23.419	23.110	24.521	23.479	25.495	24.498	1.388	0.082532
P56192	Methionine--tRNA ligase, cytoplasmic	MARS	21.302	23.047	23.077	22.475	23.872	23.188	24.360	23.806	1.331	0.121107
Q6WCQ1	Myosin phosphatase Rho-interacting protein	MPRIP	25.355	20.312	19.939	21.868	23.964	22.730	22.810	23.168	1.299	0.508378
P35606	Coatomer subunit beta	COPB2	20.395	21.533	22.412	21.447	22.933	21.629	23.612	22.725	1.278	0.196024
Q9UBM7	7-dehydrocholesterol reductase	DHCR7	21.586	21.775	20.910	21.424	23.247	21.502	23.328	22.693	1.269	0.123022
P36776	Lon protease homolog, mitochondrial	LONP1	21.593	21.373	23.434	22.133	23.955	22.779	23.394	23.376	1.242	0.166849
P22102	Trifunctional purine biosynthetic protein adenosine-3	GART	20.889	22.726	23.536	22.384	23.985	23.220	23.663	23.623	1.239	0.202566
P48735	Isocitrate dehydrogenase [NADP], mitochondrial	IDH2	22.637	23.310	21.997	22.648	23.800	23.430	24.388	23.873	1.225	0.059924
P55084	Trifunctional enzyme subunit beta, mitochondrial	HADHB	24.486	25.116	22.989	24.197	26.363	24.264	25.613	25.413	1.216	0.239138
Q9Y6G9	Cytoplasmic dynein 1 light intermediate chain 1	DYNC1LI1	20.596	22.077	22.276	21.650	22.943	22.246	23.360	22.849	1.200	0.125933
Q7KZF4	Staphylococcal nuclease domain-containing protein 1	SND1	20.154	20.880	22.399	21.144	23.513	21.512	22.003	22.343	1.198	0.251400
Q13509	Tubulin beta-3 chain	TUBB3	22.853	25.110	24.876	24.279	25.097	25.307	26.004	25.470	1.190	0.195723
Q15046	Lysine--tRNA ligase	KARS	21.511	22.918	23.908	22.779	23.536	23.511	24.814	23.954	1.175	0.224134
Q06210	Glutamine--fructose-6-phosphate aminotransferase [isomerizing] 1	GFPT1	23.451	23.617	25.246	24.105	25.289	24.129	26.292	25.237	1.132	0.252647
P14868	Aspartate--tRNA ligase, cytoplasmic	DARS	20.885	24.074	24.064	23.008	24.899	23.085	24.357	24.113	1.106	0.405351
Q14204	Cytoplasmic dynein 1 heavy chain 1	DYNC1H1	23.778	24.742	27.022	25.181	27.404	25.097	26.353	26.284	1.104	0.399063
P55072	Transitional endoplasmic reticulum ATPase	VCP	22.201	21.822	23.479	22.501	23.973	23.645	23.154	23.591	1.090	0.120952
Q6NZI2	Polymerase I and transcript release factor	PTRF	22.682	23.303	24.085	23.357	24.298	23.977	25.056	24.444	1.087	0.103272
Q00839	Heterogeneous nuclear ribonucleoprotein U	HNRNPU	25.807	26.767	27.785	26.786	26.467	24.501	26.353	25.774	-1.013	0.302249
P53621	Coatomer subunit alpha	COPA	25.495	25.847	25.580	25.641	26.098	23.151	24.566	24.605	-1.036	0.293640
P04083	Annexin A1	ANXA1	22.825	21.395	19.575	21.265	22.509	19.691	18.358	20.186	-1.079	0.522971
O00116	Alkyldihydroxyacetonephosphate synthase, peroxisomal	AGPS	21.267	23.797	24.060	23.041	22.062	21.385	22.433	21.960	-1.081	0.314899
P31930	Cytochrome b-c1 complex subunit 1, mitochondrial	UQCRC1	23.376	23.338	22.375	23.030	23.729	20.839	20.921	21.830	-1.200	0.298284
P46777	60S ribosomal protein L5	RPL5	25.613	25.755	27.324	26.230	26.251	22.880	25.853	24.995	-1.236	0.359996
P02786	Transferrin receptor protein 1	TFRC	23.365	24.654	24.753	24.258	24.076	22.554	22.426	23.018	-1.239	0.148435
P50454	Serpin H1	SERPINH1	26.887	26.446	24.181	25.838	24.710	24.743	24.267	24.573	-1.264	0.212102
P62277	40S ribosomal protein S13	RPS13	26.240	20.360	25.208	23.936	24.873	18.777	24.319	22.657	-1.279	0.655615
P15924	Desmoplakin	DSP	24.795	23.078	24.113	23.995	23.376	24.042	20.437	22.618	-1.377	0.320291
P23526	Adenosylhomocysteinase	AHCY	25.226	24.873	23.579	24.559	24.008	22.278	23.018	23.101	-1.458	0.108629
P35232	Prohibitin	PHB	26.249	24.994	25.920	25.721	26.091	22.321	24.333	24.248	-1.472	0.270416
P36578	60S ribosomal protein L4	RPL4	25.740	27.998	27.451	27.063	26.898	23.416	26.437	25.584	-1.479	0.314219
P48668	Keratin, type II cytoskeletal 6C	KRT6C	26.580	27.777	26.174	26.844	25.754	26.898	23.440	25.364	-1.480	0.258800
Q9NW13	RNA-binding protein 28	RBM28	21.135	22.302	23.029	22.155	20.872	19.601	21.460	20.644	-1.511	0.124077
Q9Y4L1	Hypoxia up-regulated protein 1	HYOU1	26.502	25.197	25.236	25.645	24.934	23.295	24.119	24.116	-1.529	0.074754
P15880	40S ribosomal protein S2	RPS2	26.574	26.620	26.520	26.571	27.611	20.604	26.910	25.042	-1.530	0.530115
P13645	Keratin, type I cytoskeletal 10	KRT10	31.792	31.593	30.726	31.370	29.940	31.461	28.112	29.838	-1.532	0.208199
P31943	Heterogeneous nuclear ribonucleoprotein H	HNRNPH1	22.883	27.131	24.685	24.900	23.638	23.024	23.273	23.312	-1.588	0.270693
Q15393	Splicing factor 3B subunit 3	SF3B3	22.510	21.661	22.066	22.079	22.124	19.171	20.034	20.443	-1.636	0.146701
P02533	Keratin, type I cytoskeletal 14	KRT14	28.040	27.993	26.768	27.600	26.609	27.415	23.772	25.932	-1.668	0.230560
P50914	60S ribosomal protein L14	RPL14	24.075	25.740	25.939	25.251	25.408	20.637	24.654	23.566	-1.685	0.350115
P78527	DNA-dependent protein kinase catalytic subunit	PRKDC	23.717	24.869	26.321	24.969	24.327	21.598	23.911	23.279	-1.690	0.210649
P17844	Probable ATP-dependent RNA helicase DDX5	DDX5	22.658	23.781	24.182	23.540	23.134	20.882	21.462	21.826	-1.714	0.103208
O60832	H/ACA ribonucleoprotein complex subunit 4	DKC1	21.975	24.614	25.046	23.878	22.764	20.129	23.396	22.097	-1.782	0.268164
Q7L2E3	Putative ATP-dependent RNA helicase DHX30	DHX30	21.430	22.502	22.915	22.283	21.990	19.007	20.459	20.485	-1.797	0.136952
P13010	X-ray repair cross-complementing protein 5	XRCC5	23.847	23.136	24.595	23.860	23.261	20.732	22.175	22.056	-1.803	0.099748
Q02878	60S ribosomal protein L6	RPL6	26.009	26.698	27.517	26.742	26.806	21.259	26.529	24.864	-1.877	0.369103
P61619	Protein transport protein Sec61 subunit alpha isoform 1	SEC61A1	23.098	23.604	24.437	23.713	24.451	18.462	22.567	21.827	-1.886	0.356375
Q07065	Cytoskeleton-associated protein 4	CKAP4	22.041	24.034	24.538	23.538	24.500	19.337	20.843	21.560	-1.978	0.312264
Q14152	Eukaryotic translation initiation factor 3 subunit A	EIF3A	24.796	24.543	24.691	24.677	24.876	20.861	21.778	22.505	-2.171	0.148911
Q9NR30	Nucleolar RNA helicase 2	DDX21	23.672	25.529	27.065	25.422	24.724	22.266	22.283	23.091	-2.331	0.141783
P62906	60S ribosomal protein L10a	RPL10A	25.656	25.930	27.456	26.347	27.724	20.514	23.639	23.959	-2.388	0.331159
P23381	Tryptophan--tRNA ligase, cytoplasmic	WARS	25.993	25.223	26.092	25.769	25.534	21.816	22.726	23.359	-2.411	0.104560
P08779	Keratin, type I cytoskeletal 16	KRT16	25.972	26.369	24.578	25.640	23.821	23.997	21.805	23.207	-2.433	0.052030
Q6R327	Rapamycin-insensitive companion of mTOR	RICTOR	26.045	25.021	25.988	25.685	24.974	19.466	23.273	22.571	-3.114	0.134270
Q08211	ATP-dependent RNA helicase A	DHX9	26.197	26.375	29.824	27.465	25.559	23.353	23.699	24.204	-3.262	0.075191
Q9P2E9	Ribosome-binding protein 1	RRBP1	21.944	27.857	25.602	25.134	22.985	18.785	20.175	20.648	-4.486	0.101797
P04899	Guanine nucleotide-binding protein G(i) subunit alpha-2	GNAI2	22.750	21.327	21.821	21.966	23.157	22.141	23.584	22.961	0.995	0.171346
O95573	Long-chain-fatty-acid--CoA ligase 3	ACSL3	22.515	21.007	22.868	22.130	23.518	21.500	24.337	23.119	0.988	0.386641
P68363	Tubulin alpha-1B chain	TUBA1B	29.488	29.679	30.360	29.842	30.189	30.975	31.315	30.826	0.984	0.081874
Q16555	Dihydropyrimidinase-related protein 2	DPYSL2	24.287	24.260	24.921	24.489	26.477	24.867	25.005	25.449	0.960	0.160725
P53618	Coatomer subunit beta	COPB1	22.542	22.977	24.292	23.270	24.559	23.519	24.540	24.206	0.936	0.210482
Q02543	60S ribosomal protein L18a	RPL18A	20.778	21.224	23.047	21.683	21.980	20.356	25.503	22.613	0.930	0.607181
Q14165	Malectin	MLEC	22.306	20.352	20.484	21.047	23.276	21.035	21.619	21.977	0.930	0.369874
Q06203	Amidophosphoribosyltransferase	PPAT	20.741	21.412	21.426	21.193	22.060	21.706	22.600	22.122	0.929	0.054222
P49748	Very long-chain specific acyl-CoA dehydrogenase, mitochondrial	ACADVL	20.294	21.103	21.124	20.840	22.222	21.196	21.886	21.768	0.928	0.084855
Q9NSE4	Isoleucine--tRNA ligase, mitochondrial	IARS2	22.351	22.306	23.106	22.588	23.068	23.499	23.932	23.500	0.912	0.064378
P68371	Tubulin beta-4B chain	TUBB4B	27.430	28.579	28.874	28.294	28.306	29.419	29.755	29.160	0.866	0.235788
P54136	Arginine--tRNA ligase, cytoplasmic	RARS	23.445	23.454	25.014	23.971	25.711	23.531	25.114	24.786	0.815	0.383840
Q92974	Rho guanine nucleotide exchange factor 2	ARHGEF2	22.441	24.777	25.242	24.153	25.340	24.460	25.062	24.954	0.801	0.426078
P54886	Delta-1-pyrroline-5-carboxylate synthase	ALDH18A1	21.640	21.740	23.358	22.246	22.782	21.588	24.762	23.044	0.798	0.501078
P11216	Glycogen phosphorylase, brain form	PYGB	22.529	24.296	24.436	23.754	23.986	24.974	24.690	24.550	0.796	0.306954
P07858	Cathepsin B	CTSB	21.615	22.015	21.109	21.580	22.521	21.973	22.631	22.375	0.795	0.074747
O00425	Insulin-like growth factor 2 mRNA-binding protein 3	IGF2BP3	20.826	22.109	23.465	22.133	22.806	22.350	23.615	22.924	0.790	0.403507
P68104	Elongation factor 1-alpha 1	EEF1A1	26.176	26.792	26.631	26.533	26.761	27.537	27.666	27.321	0.788	0.079726
P08238	Heat shock protein HSP 90-beta	HSP90AB1	25.432	24.650	25.665	25.249	26.393	26.121	25.592	26.035	0.786	0.111836
O00154	Cytosolic acyl coenzyme A thioester hydrolase	ACOT7	21.310	22.444	19.876	21.210	23.484	20.689	21.815	21.996	0.786	0.514516
P06493	Cyclin-dependent kinase 1	CDK1	21.420	21.652	21.536	21.536	22.909	20.743	23.089	22.247	0.711	0.400563
Q00325	Phosphate carrier protein, mitochondrial	SLC25A3	25.081	24.438	25.071	24.863	25.303	25.480	25.881	25.555	0.692	0.064412
P36542	ATP synthase subunit gamma, mitochondrial	ATP5C1	23.073	23.954	23.238	23.422	24.460	23.514	24.364	24.113	0.691	0.162776
Q13347	Eukaryotic translation initiation factor 3 subunit I	EIF3I	23.325	21.701	21.937	22.321	23.479	22.435	23.098	23.004	0.683	0.312313
P33991	DNA replication licensing factor MCM4	MCM4	21.592	21.002	22.750	21.781	21.814	22.592	22.916	22.441	0.659	0.339790
O95347	Structural maintenance of chromosomes protein 2	SMC2	20.331	20.095	20.009	20.145	21.954	20.246	20.210	20.803	0.658	0.322182
P49368	T-complex protein 1 subunit gamma	CCT3	22.931	23.677	23.306	23.305	25.484	22.232	24.132	23.949	0.644	0.541850
P25705	ATP synthase subunit alpha, mitochondrial	ATP5A1	26.358	27.121	27.099	26.860	26.866	27.827	27.797	27.497	0.637	0.188860
Q92878	DNA repair protein RAD50	RAD50	21.254	20.881	20.860	20.998	22.075	20.446	22.291	21.604	0.606	0.367296
P54577	Tyrosine--tRNA ligase, cytoplasmic	YARS	21.597	21.069	21.420	21.362	22.161	21.645	22.025	21.944	0.582	0.056425
P42345	Serine/threonine-protein kinase mTOR	MTOR	21.946	21.214	21.738	21.633	21.661	22.540	22.440	22.214	0.581	0.175210
Q96HS1	Serine/threonine-protein phosphatase PGAM5, mitochondrial	PGAM5	22.275	22.197	21.905	22.125	23.324	21.499	23.137	22.653	0.528	0.421789
Q13045	Protein flightless-1 homolog	FLII	22.296	22.551	22.572	22.473	23.940	22.197	22.852	22.996	0.523	0.367726
Q9UJS0	Calcium-binding mitochondrial carrier protein Aralar2	SLC25A13	22.867	23.354	23.528	23.249	23.821	23.113	24.141	23.692	0.442	0.288972
Q9P2J5	Leucine--tRNA ligase, cytoplasmic	LARS	24.522	23.594	24.768	24.295	25.638	24.250	24.313	24.734	0.439	0.488864
P55786	Puromycin-sensitive aminopeptidase	NPEPPS	23.180	23.712	24.308	23.733	24.662	23.680	24.145	24.162	0.429	0.376973
P17987	T-complex protein 1 subunit alpha	TCP1	25.255	25.946	25.134	25.445	25.722	25.734	26.141	25.866	0.421	0.218208
O75874	Isocitrate dehydrogenase [NADP] cytoplasmic	IDH1	24.023	24.207	23.777	24.002	26.179	22.485	24.601	24.422	0.419	0.717073
P14625	Endoplasmin	HSP90B1	23.152	22.336	22.864	22.784	23.818	23.050	22.704	23.190	0.406	0.374488
P11940	Polyadenylate-binding protein 1	PABPC1	21.704	22.744	22.899	22.449	23.682	22.334	22.543	22.853	0.404	0.512264
P33993	DNA replication licensing factor MCM7	MCM7	22.133	22.342	23.553	22.676	22.882	22.785	23.527	23.064	0.388	0.480980
P04843	Dolichyl-diphosphooligosaccharide--protein glycosyltransferase subunit 1	RPN1	23.899	24.193	25.453	24.515	25.801	24.196	24.705	24.901	0.386	0.596688
O00203	AP-3 complex subunit beta-1	AP3B1	21.983	21.875	22.005	21.954	23.353	20.458	23.181	22.330	0.376	0.708897
Q15149	Plectin	PLEC	25.722	24.438	26.516	25.558	26.963	25.023	25.795	25.927	0.368	0.679175
Q9Y262	Eukaryotic translation initiation factor 3 subunit L	EIF3L	20.364	20.495	20.704	20.521	21.978	20.053	20.635	20.889	0.368	0.559397
P00338	L-lactate dehydrogenase A chain	LDHA	26.797	26.111	26.304	26.404	28.335	25.230	26.724	26.763	0.359	0.716189
Q86V48	Leucine zipper protein 1	LUZP1	19.863	20.871	20.285	20.340	19.667	20.804	21.542	20.671	0.331	0.620673
Q9NUU7	ATP-dependent RNA helicase DDX19A	DDX19A	22.055	21.539	21.871	21.822	21.376	22.679	22.353	22.136	0.314	0.495478
O94906	Pre-mRNA-processing factor 6	PRPF6	22.422	21.578	22.997	22.332	22.265	22.373	23.281	22.640	0.307	0.588502
P50990	T-complex protein 1 subunit theta	CCT8	22.347	20.696	21.196	21.413	22.736	20.330	22.047	21.704	0.292	0.753331
Q9Y285	Phenylalanine--tRNA ligase alpha subunit	FARSA	23.675	24.176	24.415	24.089	24.347	24.532	24.259	24.379	0.290	0.280024
P14618	Pyruvate kinase PKM	PKM	26.492	26.790	27.581	26.955	27.887	27.438	26.403	27.243	0.288	0.626125
P23396	40S ribosomal protein S3	RPS3	25.584	25.942	26.579	26.035	27.133	25.049	26.674	26.285	0.250	0.737303
Q16643	Drebrin	DBN1	23.577	22.469	23.248	23.098	22.098	23.056	24.802	23.319	0.221	0.809047
Q14318	Peptidyl-prolyl cis-trans isomerase FKBP8	FKBP8	20.415	19.732	21.131	20.426	21.203	20.124	20.594	20.640	0.215	0.695819
P46821	Microtubule-associated protein 1B	MAP1B	22.117	27.449	24.043	24.536	24.915	24.473	24.824	24.737	0.201	0.903796
Q00610	Clathrin heavy chain 1	CLTC	26.555	25.239	25.536	25.777	28.153	24.872	24.870	25.965	0.188	0.879370
O00571	ATP-dependent RNA helicase DDX3X	DDX3X	23.286	23.173	24.343	23.601	24.155	23.447	23.741	23.781	0.181	0.693137
P08670	Vimentin	VIM	28.462	28.139	28.332	28.311	29.836	27.695	27.889	28.473	0.162	0.825855
Q9NSD9	Phenylalanine--tRNA ligase beta subunit	FARSB	22.844	23.306	23.855	23.335	24.382	22.895	23.106	23.461	0.126	0.830320
P55884	Eukaryotic translation initiation factor 3 subunit B	EIF3B	20.767	21.552	22.339	21.552	22.759	21.147	21.112	21.673	0.120	0.873334
P11498	Pyruvate carboxylase, mitochondrial	PC	23.278	21.328	22.724	22.443	22.148	21.796	23.721	22.555	0.112	0.899342
P16615	Sarcoplasmic/endoplasmic reticulum calcium ATPase 2	ATP2A2	21.056	21.953	23.073	22.027	23.324	21.038	22.051	22.138	0.110	0.906380
P30101	Protein disulfide-isomerase A3	PDIA3	23.304	22.244	21.375	22.307	23.096	21.906	22.235	22.412	0.105	0.881562
P49588	Alanine--tRNA ligase, cytoplasmic	AARS	23.230	22.129	23.190	22.850	22.813	22.364	23.683	22.953	0.104	0.853986
P41252	Isoleucine--tRNA ligase, cytoplasmic	IARS	24.529	24.467	24.952	24.649	26.097	24.269	23.887	24.751	0.102	0.891340
P05141	ADP/ATP translocase 2	SLC25A5	26.662	27.473	27.496	27.210	27.805	26.688	27.368	27.287	0.077	0.865451
Q08554	Desmocollin-1	DSC1	23.417	21.894	21.597	22.303	21.504	23.514	22.004	22.340	0.038	0.965947
Q9Y2X3	Nucleolar protein 58	NOP58	22.792	23.636	24.123	23.517	23.134	22.155	25.366	23.552	0.035	0.974541
P78371	T-complex protein 1 subunit beta	CCT2	22.582	21.780	22.559	22.307	23.702	21.070	22.237	22.336	0.029	0.972856
Q14974	Importin subunit beta-1	KPNB1	21.548	23.225	22.361	22.378	22.894	22.367	21.897	22.386	0.008	0.989568
P04406	Glyceraldehyde-3-phosphate dehydrogenase	GAPDH	29.324	29.744	30.022	29.697	29.391	29.098	30.616	29.702	0.005	0.992805
P45880	Voltage-dependent anion-selective channel protein 2	VDAC2	23.662	22.789	23.595	23.349	23.723	23.664	22.635	23.341	-0.008	0.986308
P07195	L-lactate dehydrogenase B chain	LDHB	26.131	25.459	26.999	26.196	27.426	23.828	27.301	26.185	-0.011	0.993456
O43776	Asparagine--tRNA ligase, cytoplasmic	NARS	22.967	24.625	23.834	23.809	23.934	23.446	24.002	23.794	-0.015	0.978026
Q92900	Regulator of nonsense transcripts 1	UPF1	22.866	22.753	22.701	22.774	22.718	21.761	23.761	22.746	-0.027	0.964858
P62753	40S ribosomal protein S6	RPS6	26.035	25.227	26.224	25.828	27.108	23.323	26.956	25.796	-0.033	0.980794
P62701	40S ribosomal protein S4, X isoform	RPS4X	25.518	25.674	26.085	25.759	26.954	24.067	26.150	25.723	-0.036	0.969412
P49327	Fatty acid synthase	FASN	24.727	24.769	25.993	25.163	26.398	23.897	25.060	25.119	-0.044	0.960212
Q9BQE3	Tubulin alpha-1C chain	TUBA1C	22.735	22.760	24.421	23.305	22.524	24.319	22.891	23.245	-0.061	0.941770
P21281	V-type proton ATPase subunit B, brain isoform	ATP6V1B2	21.989	24.001	22.571	22.853	22.496	22.285	23.596	22.793	-0.061	0.936878
O60930	Ribonuclease inhibitor	RNH1	23.962	23.918	22.979	23.620	24.624	22.483	23.565	23.557	-0.063	0.932434
O15269	Serine palmitoyltransferase 1	SPTLC1	21.679	21.372	22.119	21.723	22.328	20.649	21.976	21.651	-0.073	0.902390
Q13148	TAR DNA-binding protein 43	TARDBP	22.567	22.775	21.344	22.228	22.214	20.482	23.768	22.155	-0.073	0.947537
P04075	Fructose-bisphosphate aldolase A	ALDOA	23.263	22.127	21.724	22.371	23.472	20.358	22.937	22.256	-0.115	0.919002
Q16822	Phosphoenolpyruvate carboxykinase [GTP], mitochondrial	PCK2	22.132	23.351	24.396	23.293	23.033	23.332	23.161	23.175	-0.118	0.867130
P49257	Protein ERGIC-53	LMAN1	22.997	23.543	23.447	23.329	23.770	22.767	23.085	23.207	-0.122	0.739194
P51114	Fragile X mental retardation syndrome-related protein 1	FXR1	21.642	22.278	22.470	22.130	23.089	21.709	21.204	22.001	-0.129	0.844066
Q14697	Neutral alpha-glucosidase AB	GANAB	23.927	24.847	26.096	24.956	25.745	24.480	24.174	24.800	-0.157	0.852752
P61247	40S ribosomal protein S3a	RPS3A	25.946	27.027	26.834	26.602	27.335	25.106	26.858	26.433	-0.169	0.833413
P33992	DNA replication licensing factor MCM5	MCM5	21.798	21.708	22.251	21.919	22.991	20.827	21.421	21.746	-0.173	0.808647
P52597	Heterogeneous nuclear ribonucleoprotein F	HNRNPF	20.638	22.462	22.960	22.020	23.363	20.409	21.756	21.843	-0.177	0.880575
Q7L576	Cytoplasmic FMR1-interacting protein 1	CYFIP1	23.642	24.280	23.336	23.753	24.254	22.285	24.061	23.533	-0.219	0.764935
P30876	DNA-directed RNA polymerase II subunit RPB2	POLR2B	21.497	22.059	21.388	21.648	21.626	21.253	21.392	21.423	-0.225	0.392635
Q9BQG0	Myb-binding protein 1A	MYBBP1A	20.770	22.803	23.762	22.445	23.366	19.180	24.094	22.213	-0.232	0.901970
P06753	Tropomyosin alpha-3 chain	TPM3	23.319	29.998	26.684	26.667	26.281	27.548	25.461	26.430	-0.237	0.912331
Q9NZB2	Constitutive coactivator of PPAR-gamma-like protein 1	FAM120A	21.545	22.478	22.108	22.044	23.010	20.730	21.651	21.797	-0.247	0.747524
Q9BXJ9	N-alpha-acetyltransferase 15, NatA auxiliary subunit	NAA15	21.336	23.929	25.095	23.453	23.331	22.711	23.567	23.203	-0.250	0.836903
O60701	UDP-glucose 6-dehydrogenase	UGDH	23.435	22.807	23.049	23.097	23.141	22.063	23.275	22.826	-0.271	0.558906
P62241	40S ribosomal protein S8	RPS8	25.195	25.633	26.704	25.844	26.313	24.755	25.633	25.567	-0.277	0.685852
O60506	Heterogeneous nuclear ribonucleoprotein Q	SYNCRIP	20.912	21.669	22.368	21.650	21.611	20.890	21.610	21.370	-0.279	0.595048
Q5D862	Filaggrin-2	FLG2	22.368	22.177	21.748	22.098	20.913	22.544	21.849	21.769	-0.329	0.551777
P34897	Serine hydroxymethyltransferase, mitochondrial	SHMT2	24.334	24.566	25.049	24.650	24.713	23.940	24.289	24.314	-0.335	0.336273
P11172	Uridine 5-monophosphate synthase	UMPS	21.224	21.839	22.178	21.747	21.701	20.217	22.311	21.410	-0.338	0.646482
Q96G03	Phosphoglucomutase-2	PGM2	21.489	21.215	20.801	21.168	20.774	20.790	20.890	20.818	-0.350	0.159717
P22087	rRNA 2-O-methyltransferase fibrillarin	FBL	24.375	25.181	25.645	25.067	24.376	24.326	25.435	24.712	-0.355	0.531412
P60842	Eukaryotic initiation factor 4A-I	EIF4A1	26.391	26.392	25.400	26.061	27.241	24.393	25.475	25.703	-0.358	0.709189
Q86W92	Liprin-beta-1	PPFIBP1	21.601	24.231	19.078	21.637	21.733	19.137	22.947	21.272	-0.364	0.854591
P10809	60 kDa heat shock protein, mitochondrial	HSPD1	22.868	22.079	22.519	22.488	22.767	21.231	22.365	22.121	-0.367	0.514087
Q9Y3I0	tRNA-splicing ligase RtcB homolog	RTCB	22.708	23.084	23.388	23.060	24.626	21.207	22.246	22.693	-0.367	0.739717
Q9H0A0	N-acetyltransferase 10	NAT10	20.691	22.278	24.213	22.394	22.528	20.008	23.485	22.007	-0.387	0.803148
Q8WWM7	Ataxin-2-like protein	ATXN2L	21.730	20.670	20.995	21.132	20.432	20.917	20.870	20.740	-0.392	0.324782
Q15233	Non-POU domain-containing octamer-binding protein	NONO	22.454	22.731	23.338	22.841	22.397	22.198	22.739	22.445	-0.396	0.263948
Q86YZ3	Hornerin	HRNR	25.728	24.721	24.535	24.995	23.329	26.203	24.262	24.598	-0.397	0.689666
O43175	D-3-phosphoglycerate dehydrogenase	PHGDH	24.495	25.021	24.286	24.601	25.069	23.708	23.807	24.194	-0.406	0.453101
P18124	60S ribosomal protein L7	RPL7	26.494	28.176	28.853	27.841	28.229	26.828	27.243	27.433	-0.408	0.643421
P23527	Histone H2B type 1-O	HIST1H2BO	26.893	23.292	25.928	25.371	27.809	24.244	22.753	24.935	-0.436	0.824988
Q09028	Histone-binding protein RBBP4	RBBP4	20.293	20.974	20.751	20.673	20.413	20.559	19.712	20.228	-0.445	0.248607
P61313	60S ribosomal protein L15	RPL15	20.433	23.744	24.008	22.728	21.186	20.511	25.150	22.282	-0.446	0.821132
P39748	Flap endonuclease 1	FEN1	20.108	21.240	21.155	20.834	22.992	18.458	19.684	20.378	-0.456	0.761321
P35527	Keratin, type I cytoskeletal 9	KRT9	30.330	30.010	30.109	30.150	28.492	32.040	28.511	29.681	-0.469	0.712187
P62917	60S ribosomal protein L8	RPL8	27.031	26.113	27.312	26.818	27.225	24.903	26.870	26.333	-0.486	0.580039
Q02413	Desmoglein-1	DSG1	24.089	24.052	23.208	23.783	22.741	25.018	22.110	23.290	-0.493	0.623698
P21333	Filamin-A	FLNA	27.186	26.227	26.834	26.749	27.698	25.513	25.554	26.255	-0.494	0.557878
P06576	ATP synthase subunit beta, mitochondrial	ATP5B	24.757	26.136	26.449	25.781	25.882	25.136	24.828	25.282	-0.498	0.457516
Q92616	Translational activator GCN1	GCN1L1	22.801	23.174	23.970	23.315	23.556	21.649	23.232	22.812	-0.503	0.502339
P07814	Bifunctional glutamate/proline--tRNA ligase	EPRS	25.952	26.323	25.953	26.076	26.541	24.926	25.207	25.558	-0.518	0.369979
P42704	Leucine-rich PPR motif-containing protein, mitochondrial	LRPPRC	24.271	23.883	23.595	23.916	23.808	22.343	23.961	23.371	-0.545	0.378869
P42224	Signal transducer and activator of transcription 1-alpha/beta	STAT1	22.701	23.290	24.389	23.460	23.519	22.360	22.788	22.889	-0.571	0.394631
Q9H2M9	Rab3 GTPase-activating protein non-catalytic subunit	RAB3GAP2	23.049	23.170	22.380	22.867	22.628	21.450	22.790	22.290	-0.577	0.302967
P06744	Glucose-6-phosphate isomerase	GPI	23.550	22.700	22.532	22.928	24.423	21.207	21.410	22.347	-0.581	0.621331
P13804	Electron transfer flavoprotein subunit alpha, mitochondrial	ETFA	22.747	22.771	23.168	22.895	22.591	21.516	22.806	22.304	-0.591	0.233661
P04264	Keratin, type II cytoskeletal 1	KRT1	32.141	31.542	31.068	31.584	30.749	32.570	29.642	30.987	-0.597	0.547191
Q09666	Neuroblast differentiation-associated protein AHNAK	AHNAK	23.650	22.077	23.921	23.216	24.137	20.504	23.182	22.608	-0.608	0.646854
O00567	Nucleolar protein 56	NOP56	22.397	23.595	24.516	23.503	23.352	20.440	24.879	22.890	-0.612	0.692467
Q12906	Interleukin enhancer-binding factor 3	ILF3	20.980	21.488	23.607	22.025	22.395	20.569	21.160	21.375	-0.650	0.538512
O76021	Ribosomal L1 domain-containing protein 1	RSL1D1	21.773	24.055	24.702	23.510	23.795	20.589	24.141	22.842	-0.668	0.666400
Q99623	Prohibitin-2	PHB2	26.340	25.736	26.582	26.220	26.130	24.397	26.029	25.519	-0.701	0.318364
P62424	60S ribosomal protein L7a	RPL7A	25.651	26.902	27.252	26.601	27.442	23.066	27.170	25.893	-0.709	0.660602
P07437	Tubulin beta chain	TUBB	27.333	27.900	28.461	27.898	25.897	27.669	27.941	27.169	-0.729	0.367715
P52272	Heterogeneous nuclear ribonucleoprotein M	HNRNPM	24.449	24.954	26.350	25.251	25.348	23.354	24.858	24.520	-0.731	0.426159
P21796	Voltage-dependent anion-selective channel protein 1	VDAC1	23.442	24.537	24.223	24.068	23.304	24.306	22.359	23.323	-0.744	0.315625
P00558	Phosphoglycerate kinase 1	PGK1	24.751	24.222	21.794	23.589	25.041	21.340	22.085	22.822	-0.767	0.624933
P14923	Junction plakoglobin	JUP	23.952	23.367	22.940	23.420	22.648	24.325	20.963	22.645	-0.774	0.487775
P39023	60S ribosomal protein L3	RPL3	26.211	29.096	25.050	26.786	27.212	23.416	27.338	25.989	-0.797	0.674333
P13647	Keratin, type II cytoskeletal 5	KRT5	27.728	27.065	26.885	27.226	26.409	28.029	24.837	26.425	-0.801	0.449373
Q5T749	Keratinocyte proline-rich protein	KPRP	24.365	23.456	22.996	23.606	22.052	24.284	22.045	22.794	-0.812	0.391934
P01857	Ig gamma-1 chain C region	IGHG1	31.935	30.764	30.581	31.093	29.829	30.960	29.924	30.237	-0.856	0.199671
P46781	40S ribosomal protein S9	RPS9	25.539	24.017	25.869	25.142	24.772	22.247	25.831	24.284	-0.858	0.516096
Q96CS3	FAS-associated factor 2	FAF2	23.648	23.504	24.238	23.797	23.481	22.923	22.371	22.925	-0.871	0.089985
P08243	Asparagine synthetase [glutamine-hydrolyzing]	ASNS	25.308	25.490	25.904	25.567	25.265	24.071	24.439	24.592	-0.975	0.068842
P06733	Alpha-enolase	ENO1	26.538	26.673	25.955	26.388	26.915	24.175	25.145	25.412	-0.977	0.305410
Q12797	Aspartyl/asparaginyl beta-hydroxylase	ASPH	24.514	24.731	25.466	24.904	24.364	23.247	24.170	23.927	-0.977	0.095215
P50991	T-complex protein 1 subunit delta	CCT4	24.659	23.954	24.299	24.304	25.364	21.089	23.493	23.315	-0.989	0.474642
Q8N1G4	Leucine-rich repeat-containing protein 47	LRRC47	21.667	21.506	22.988	22.054	22.148	20.687	20.352	21.062	-0.991	0.242900
Q86UP2	Kinectin	KTN1	21.251	22.204	20.900	21.452	21.890	20.543	18.943	20.458	-0.993	0.348674
P26373	60S ribosomal protein L13	RPL13	25.759	25.982	25.845	25.862	26.247	21.333	27.020	24.867	-0.995	0.606407
