## Supplementary material for "mTORC2 Interactome and Localization Determine Aggressiveness of High-Grade Glioma Cells through Association with Gelsolin": Table S12

Table S12. Final list of mTORC2 interactome commonly found in the samples from every protein digestion method.
Uniprot Accession	mTORC2 Interactome (acquired by any proteomic methods)	Gene Name
Q6R327	Rapamycin-insensitive companion of mTOR	RICTOR
P42345	Serine/threonine-protein kinase mTOR	MTOR
Q9BPZ7	Target of rapamycin complex 2 subunit MAPKAP1	MAPKAP1
P21333	Filamin-A	FLNA
P35579	Myosin-9	MYH9
P06396	Gelsolin	GSN
P49588	Alanine--tRNA ligase, cytoplasmic	AARS
P53396	ATP-citrate synthase	ACLY
P63261	Actin, cytoplasmic 2	ACTG1
O43707	Alpha-actinin-4	ACTN4
Q09666	Neuroblast differentiation-associated protein AHNAK	AHNAK
Q8IVF2	Protein AHNAK2	AHNAK2
P04075	Fructose-bisphosphate aldolase A	ALDOA
P04083	Annexin A1	ANXA1
P48444	Coatomer subunit delta	ARCN1
Q92974	Rho guanine nucleotide exchange factor 2	ARHGEF2
P25705	ATP synthase subunit alpha, mitochondrial	ATP5A1
P27708	CAD protein	CAD
P78371	T-complex protein 1 subunit beta	CCT2
P48643	T-complex protein 1 subunit epsilon	CCT5
P40227	T-complex protein 1 subunit zeta	CCT6A
P23528	Cofilin-1	CFL1
Q00610	Clathrin heavy chain 1	CLTC
P53621	Coatomer subunit alpha	COPA
Q9Y678	Coatomer subunit gamma-1	COPG1
Q14247	Src substrate cortactin	CTTN
Q14203	Dynactin subunit 1	DCTN1
Q14204	Cytoplasmic dynein 1 heavy chain 1	DYNC1H1
Q13409	Cytoplasmic dynein 1 intermediate chain 2	DYNC1I2
P68104	Elongation factor 1-alpha 1	EEF1A1
P13639	Elongation factor 2	EEF2
P56537	Eukaryotic translation initiation factor 6	EIF6
P06733	Alpha-enolase	ENO1
P07814	Bifunctional glutamate/proline--tRNA ligase	EPRS
Q96A65	Exocyst complex component 4	EXOC4
P49327	Fatty acid synthase	FASN
Q9Y613	FH1/FH2 domain-containing protein 1	FHOD1
Q14315	Filamin-C	FLNC
P11413	Glucose-6-phosphate 1-dehydrogenase	G6PD
P04406	Glyceraldehyde-3-phosphate dehydrogenase	GAPDH
P22102	Trifunctional purine biosynthetic protein adenosine-3	GART
Q92616	Translational activator GCN1	GCN1L1
P63244	Receptor for activated C kinase 1	RACK1
P61978	Heterogeneous nuclear ribonucleoprotein K	HNRNPK
P52272	Heterogeneous nuclear ribonucleoprotein M	HNRNPM
Q00839	Heterogeneous nuclear ribonucleoprotein U	HNRNPU
P08238	Heat shock protein HSP 90-beta	HSP90AB1
P14625	Endoplasmin	HSP90B1
P11021	78 kDa glucose-regulated protein	HSPA5
P11142	Heat shock cognate 71 kDa protein	HSPA8
P04792	Heat shock protein beta-1	HSPB1
P10809	60 kDa heat shock protein, mitochondrial	HSPD1
O75874	Isocitrate dehydrogenase [NADP] cytoplasmic	IDH1
P48735	Isocitrate dehydrogenase [NADP], mitochondrial	IDH2
Q13418	Integrin-linked protein kinase	ILK
Q63ZY3	KN motif and ankyrin repeat domain-containing protein 2	KANK2
P33176	Kinesin-1 heavy chain	KIF5B
P04264	Keratin, type II cytoskeletal 1	KRT1
P13645	Keratin, type I cytoskeletal 10	KRT10
P02533	Keratin, type I cytoskeletal 14	KRT14
P35527	Keratin, type I cytoskeletal 9	KRT9
P00338	L-lactate dehydrogenase A chain	LDHA
Q9UHB6	LIM domain and actin-binding protein 1	LIMA1
P02545	Prelamin-A/C	LMNA
P46821	Microtubule-associated protein 1B	MAP1B
P27816	Microtubule-associated protein 4	MAP4
Q6WCQ1	Myosin phosphatase Rho-interacting protein	MPRIP
P11586	C-1-tetrahydrofolate synthase, cytoplasmic	MTHFD1
Q14764	Major vault protein	MVP
P60660	Myosin light polypeptide 6	MYL6
O00159	Unconventional myosin-Ic	MYO1C
P14618	Pyruvate kinase PKM	PKM
Q15149	Plectin	PLEC
P78527	DNA-dependent protein kinase catalytic subunit	PRKDC
P35998	26S protease regulatory subunit 7	PSMC2
Q9P0K7	Ankycorbin	RAI14
P62826	GTP-binding nuclear protein Ran	RAN
P62913	60S ribosomal protein L11	RPL11
P26373	60S ribosomal protein L13	RPL13
P46779	60S ribosomal protein L28	RPL28
P36578	60S ribosomal protein L4	RPL4
P18124	60S ribosomal protein L7	RPL7
P62280	40S ribosomal protein S11	RPS11
P62263	40S ribosomal protein S14	RPS14
P62269	40S ribosomal protein S18	RPS18
P23396	40S ribosomal protein S3	RPS3
P61247	40S ribosomal protein S3a	RPS3A
Q9Y265	RuvB-like 1	RUVBL1
Q13148	TAR DNA-binding protein 43	TARDBP
P17987	T-complex protein 1 subunit alpha	TCP1
Q9Y490	Talin-1	TLN1
Q9C0C2	182 kDa tankyrase-1-binding protein	TNKS1BP1
P06753	Tropomyosin alpha-3 chain	TPM3
P68363	Tubulin alpha-1B chain	TUBA1B
P07437	Tubulin beta chain	TUBB
P68371	Tubulin beta-4B chain	TUBB4B
Q9BUF5	Tubulin beta-6 chain	TUBB6
P49411	Elongation factor Tu, mitochondrial	TUFM
P62987	Ubiquitin-60S ribosomal protein L40	UBA52
P08670	Vimentin	VIM
